# Identification of novel leaf rust seedling resistance loci in Iranian bread wheat germplasm using genome-wide association mapping

**DOI:** 10.1101/2022.02.24.481752

**Authors:** Saba Delfan, Mohammad Reza Bihamta, Seyed Taha Dadrezaei, Alireza Abbasi, Hadi Alipour, Jafargholi Imani, Karl-Heinz Kogel

## Abstract

Leaf or brown rust caused by *Puccinia triticina* Eriks. (*Pt*) is a major biotic constraint threatening bread wheat production worldwide. The continued evolution of new races of *Pt* necessitates a constant search for the identification of new resistance genes, or QTLs, to enhance the resistance durability of bread varieties. On a panel of 320 bread wheat accessions, we used a genome-wide association study (GWAS) technique to map loci associated with *Pt* resistance using single-nucleotide polymorphism markers (SNPs) generated by genotyping-by-sequencing (GBS). The panel was tested with five *Pt* races gathered from different regions of IRAN to identify loci associated with seedling resistance. After estimating genetic relatedness and population structure among accessions, GWAS discovered a total of 19 SNPs on chromosomes 1B, 2B, 3A, 3B, 4A, 5B, 5D, 6A, 6B, 6D, 7B, and 7D that were significantly associated with seedling stage resistance. The three SNP markers rs12954, rs34220, and rs42447 on chromosomes 5D, 6A, and 7D, respectively, associated with resistance to *Pt* race PKTTS expressing potential new loci for leaf rust resistance. Overall, this research gives an integrated perspective of leaf rust resistance resources in Iranian bread wheat and recognizes new resistance loci that will be valuable to expand the set of resistance genes available to control this serious disease.
