## Supplemental Table 1 for "Identification of novel leaf rust seedling resistance loci in Iranian bread wheat germplasm using genome-wide association mapping"

Identification of novel leaf rust seedling resistance loci in Iranian bread wheat germplasms using genome?wide association mapping
Journal of plant growth regulation
Saba Delfan
Mohammad Reza Bihamta_ Professor_ University of Tehran_Email: mrghanad@ut.ac.ir_
� Seyed Taha Dadrezaei
Alireza Abbasi
Hadi Alipour
Jafargholi Imani
Karl-Heinz Kogel
Suplementary Table 3. Summary of marker trait associations (MTAs) detected significant at P value < 0.001 in Original datasets for resistance to Puccinia triticina (Pt) races PKTTT, PFTTT, PKTTS, PDKTT, and PDTRR
SNP	Race	Chro	Position	P.value	maf	R2	pFDR	effect
rs48600	PKTTT	2A	92.517	0.000498	0.133	0.254	1	-0.969
rs4877	PKTTT	2B	72.825	4.59E-05	0.122	0.254	0.415	-1.284
rs13882	PKTTT	5D	128.609	0.000832	0.157	0.254	1	0.858
rs2716	PKTTT	UN	0	0.000149	0.163	0.254	0.672	-1.035
rs22646	PFTTT	1B	43.301	0.000923	0.149	0.264	0.478	0.132
rs38495	PFTTT	1B	43.301	0.000269	0.145	0.264	0.347	0.148
rs38496	PFTTT	1B	43.301	0.000269	0.145	0.264	0.347	0.148
rs5416	PFTTT	1B	76.285	0.000239	0.376	0.264	0.347	0.122
rs7088	PFTTT	2B	59.184	7.53E-07	0.238	0.264	0.007	0.164
rs29045	PFTTT	4B	77.668	0.00092	0.255	0.264	0.478	0.105
rs58293	PFTTT	4B	50.376	0.00034	0.1	0.264	0.384	0.143
rs27844	PFTTT	4D	88.982	0.000992	0.355	0.264	0.478	-0.113
rs27845	PFTTT	4D	88.982	0.000992	0.355	0.264	0.478	0.113
rs27846	PFTTT	4D	88.982	0.000992	0.355	0.264	0.478	-0.113
rs58692	PFTTT	4D	90.119	0.000257	0.379	0.264	0.347	-0.147
rs48776	PFTTT	5B	62.719	0.000822	0.301	0.264	0.478	0.115
rs49884	PFTTT	5B	38.769	0.000816	0.206	0.264	0.478	0.103
rs49885	PFTTT	5B	38.769	0.000724	0.208	0.264	0.478	0.104
rs53695	PFTTT	6A	84.608	0.000853	0.128	0.264	0.478	0.132
rs53697	PFTTT	6A	84.608	0.000853	0.128	0.264	0.478	0.132
rs7087	PFTTT	6D	51.214	2.97E-06	0.215	0.264	0.013	0.159
rs23129	PFTTT	7B	2.273	5.70E-05	0.229	0.264	0.172	-0.119
rs9211	PKTTS	1B	46.711	0.000598	0.164	0.165	0.873	0.72
rs9212	PKTTS	1B	46.711	0.000352	0.133	0.165	0.678	0.772
rs63294	PKTTS	2A	74.319	0.000375	0.108	0.165	0.678	0.801
rs63295	PKTTS	2A	74.319	0.000375	0.108	0.165	0.678	0.801
rs44015	PKTTS	2B	59.184	0.000128	0.292	0.165	0.678	-0.706
rs19716	PKTTS	3B	52.346	0.000889	0.182	0.165	0.873	-0.632
rs50412	PKTTS	4A	75.832	0.000188	0.175	0.165	0.678	-0.88
rs40357	PDKTT	2B	46.675	0.000998	0.157	0.181	0.999	-0.349
rs4684	PDKTT	2B	59.184	0.00053	0.285	0.181	0.999	-0.342
rs22156	PDKTT	7B	52.33	0.000783	0.234	0.181	0.999	-0.339
rs15854	PDTRR	2A	92.517	0.000668	0.407	0.291	0.999	0.942
rs36080	PDTRR	4B	35.018	0.000885	0.089	0.291	0.999	1.218
rs3274	PDTRR	7D	1.137	0.000588	0.178	0.291	0.999	-1.061
rs59531	PDTRR	UN	0	0.000727	0.203	0.291	0.999	1.089
