## Supplemental Table 2 for "Identification of novel leaf rust seedling resistance loci in Iranian bread wheat germplasm using genome-wide association mapping"

Identification of novel leaf rust seedling resistance loci in Iranian bread wheat germplasms using genome?wide association mapping
Journal of plant growth regulation
Saba Delfan
Mohammad Reza Bihamta_ Professor_ University of Tehran_Email: mrghanad@ut.ac.ir
� Seyed Taha Dadrezaei
Alireza Abbasi
Hadi Alipour
Jafargholi Imani
Karl-Heinz Kogel
Suplementary Table 4. Summary of marker trait associations (MTAs) detected significant at P value<0.001 in imputed datasets for resistance to Puccinia triticina (Pt) races PKTTT, PFTTT, PKTTS, PDKTT, and PDTRR
SNP	Race	Chro	Position	P.value	maf	R2	pFDR	effect
rs935	PKTTT	1A	44.512	0.000122	0.122	0.24	0.193	-0.923
rs1803	PKTTT	1A	19.439	0.000568	0.219	0.24	0.329	0.797
rs34067	PKTTT	1A	52.471	0.000663	0.1	0.24	0.341	-1.175
rs34069	PKTTT	1A	52.471	0.000663	0.1	0.24	0.341	-1.175
rs18066	PKTTT	1B	44.438	2.44E-05	0.108	0.24	0.16	-1.152
rs14697	PKTTT	1B	27.3	2.58E-05	0.066	0.24	0.16	-1.29
rs17655	PKTTT	1B	44.438	0.00025	0.105	0.24	0.24	1
rs12690	PKTTT	1B	111.539	0.000536	0.131	0.24	0.329	1.005
rs54943	PKTTT	1B	58.08	0.000688	0.131	0.24	0.341	0.984
rs11267	PKTTT	1B	17.633	0.000865	0.493	0.24	0.393	-0.673
rs5011	PKTTT	1D	47.767	0.000597	0.201	0.24	0.329	0.708
rs5010	PKTTT	1D	47.767	0.000597	0.201	0.24	0.329	-0.708
rs64504	PKTTT	2A	59.228	4.36E-05	0.476	0.24	0.16	1.127
rs11146	PKTTT	2A	92.517	9.11E-05	0.308	0.24	0.18	-0.923
rs11147	PKTTT	2A	92.517	9.11E-05	0.308	0.24	0.18	-0.923
rs11148	PKTTT	2A	92.517	9.11E-05	0.308	0.24	0.18	-0.923
rs41492	PKTTT	2A	59.228	9.79E-05	0.423	0.24	0.18	0.917
rs41493	PKTTT	2A	59.228	9.79E-05	0.423	0.24	0.18	-0.917
rs13733	PKTTT	2A	10.254	0.000347	0.175	0.24	0.261	-1.114
rs10076	PKTTT	2A	92.517	0.000355	0.369	0.24	0.261	-0.603
rs43047	PKTTT	2A	59.228	0.000568	0.103	0.24	0.329	-1.301
rs12506	PKTTT	2A	58.66	0.000582	0.449	0.24	0.329	1.466
rs41759	PKTTT	2A	59.228	0.000702	0.402	0.24	0.344	-0.757
rs50015	PKTTT	2A	31.873	0.000969	0.114	0.24	0.425	-1.031
rs44998	PKTTT	2B	72.825	0.000161	0.201	0.24	0.198	1.208
rs44999	PKTTT	2B	72.825	0.000161	0.201	0.24	0.198	-1.208
rs29702	PKTTT	2B	59.752	0.000172	0.229	0.24	0.201	1.038
rs44996	PKTTT	2B	72.825	0.000337	0.185	0.24	0.261	1.179
rs44997	PKTTT	2B	72.825	0.000337	0.185	0.24	0.261	-1.179
rs9195	PKTTT	2B	72.825	0.000743	0.152	0.24	0.352	0.867
rs62369	PKTTT	2D	61.156	0.000324	0.467	0.24	0.261	-0.82
rs2720	PKTTT	2D	81.616	0.000459	0.126	0.24	0.302	0.975
rs9363	PKTTT	2D	84.459	0.000564	0.178	0.24	0.329	-1.278
rs9361	PKTTT	2D	84.459	0.000564	0.178	0.24	0.329	1.278
rs9362	PKTTT	2D	84.459	0.000564	0.178	0.24	0.329	1.278
rs32505	PKTTT	2D	82.753	0.00067	0.096	0.24	0.341	1.147
rs32504	PKTTT	2D	82.753	0.00067	0.096	0.24	0.341	-1.147
rs58513	PKTTT	2D	35.004	0.000672	0.126	0.24	0.341	0.964
rs22594	PKTTT	2D	35.004	0.000793	0.124	0.24	0.368	0.958
rs57076	PKTTT	2D	81.616	0.000919	0.156	0.24	0.414	-0.849
rs20736	PKTTT	2D	24.772	0.000984	0.11	0.24	0.425	-0.882
rs39737	PKTTT	3A	9.116	2.47E-05	0.308	0.24	0.16	0.992
rs52857	PKTTT	3A	53.101	0.000111	0.117	0.24	0.181	-1.191
rs28358	PKTTT	3A	54.806	0.000573	0.1	0.24	0.329	0.88
rs15359	PKTTT	3A	38.321	0.000595	0.241	0.24	0.329	0.693
rs50945	PKTTT	3A	9.116	0.000836	0.208	0.24	0.384	-0.876
rs64792	PKTTT	3B	31.882	4.25E-05	0.091	0.24	0.16	-1.179
rs28088	PKTTT	3B	46.662	0.000288	0.306	0.24	0.251	-0.938
rs28089	PKTTT	3B	46.662	0.000288	0.306	0.24	0.251	-0.938
rs14228	PKTTT	3B	75.087	0.000387	0.072	0.24	0.272	1.076
rs14431	PKTTT	3B	46.662	0.000941	0.33	0.24	0.419	0.872
rs10560	PKTTT	4A	75.832	8.13E-06	0.072	0.24	0.16	1.544
rs19727	PKTTT	4A	111.179	7.39E-05	0.252	0.24	0.18	-0.756
rs15620	PKTTT	4A	111.747	8.37E-05	0.156	0.24	0.18	-1.063
rs35992	PKTTT	4A	61.015	0.000248	0.061	0.24	0.24	1.267
rs51991	PKTTT	4A	129.369	0.000389	0.098	0.24	0.272	1.101
rs51992	PKTTT	4A	129.369	0.000389	0.098	0.24	0.272	1.101
rs30275	PKTTT	4A	111.179	0.000404	0.063	0.24	0.279	1.358
rs59493	PKTTT	4B	56.065	2.96E-05	0.089	0.24	0.16	1.103
rs9745	PKTTT	4B	70.847	0.000152	0.234	0.24	0.198	-0.951
rs32491	PKTTT	4B	71.984	0.000792	0.094	0.24	0.368	-0.962
rs25853	PKTTT	5A	17.126	0.000109	0.234	0.24	0.181	0.858
rs62609	PKTTT	5A	25.029	0.000425	0.378	0.24	0.288	0.585
rs51675	PKTTT	5B	38.201	4.06E-05	0.121	0.24	0.16	-0.95
rs50765	PKTTT	5B	80.923	0.000133	0.233	0.24	0.198	0.891
rs47218	PKTTT	5B	80.923	0.000141	0.262	0.24	0.198	-0.858
rs46469	PKTTT	5B	31.948	0.000159	0.182	0.24	0.198	-0.725
rs46468	PKTTT	5B	31.948	0.000159	0.182	0.24	0.198	0.725
rs8684	PKTTT	5B	31.948	0.000161	0.483	0.24	0.198	0.732
rs18753	PKTTT	5B	31.948	0.00019	0.107	0.24	0.205	0.987
rs18754	PKTTT	5B	31.948	0.00019	0.107	0.24	0.205	0.987
rs52373	PKTTT	5B	31.948	0.000195	0.413	0.24	0.205	0.744
rs24221	PKTTT	5B	38.769	0.000202	0.184	0.24	0.207	0.773
rs39719	PKTTT	5B	38.769	0.000287	0.302	0.24	0.251	1.093
rs24220	PKTTT	5B	38.769	0.000291	0.101	0.24	0.251	0.851
rs24219	PKTTT	5B	38.769	0.000291	0.101	0.24	0.251	-0.851
rs47217	PKTTT	5B	80.923	0.000584	0.283	0.24	0.329	-0.748
rs5125	PKTTT	6A	95.98	2.54E-05	0.052	0.24	0.16	1.407
rs22627	PKTTT	6A	99.391	3.80E-05	0.101	0.24	0.16	-1.085
rs26997	PKTTT	6A	47.934	0.000725	0.073	0.24	0.348	0.97
rs44160	PKTTT	6B	47.831	2.30E-05	0.203	0.24	0.16	1.079
rs56206	PKTTT	6B	41.01	8.10E-05	0.449	0.24	0.18	0.708
rs8499	PKTTT	6B	58.062	0.000174	0.054	0.24	0.201	-1.282
rs26069	PKTTT	6B	67.16	0.000297	0.364	0.24	0.252	-0.788
rs36483	PKTTT	6B	94.461	0.000351	0.066	0.24	0.261	-1.138
rs36484	PKTTT	6B	94.461	0.000351	0.066	0.24	0.261	-1.138
rs8909	PKTTT	6B	47.831	0.000628	0.079	0.24	0.341	-1.277
rs47428	PKTTT	6B	62.609	0.000684	0.121	0.24	0.341	1.146
rs47429	PKTTT	6B	62.609	0.000684	0.121	0.24	0.341	1.146
rs62825	PKTTT	7A	0.0569	8.13E-05	0.465	0.24	0.18	-0.708
rs20532	PKTTT	7A	66.22	9.42E-05	0.43	0.24	0.18	0.983
rs20533	PKTTT	7A	66.22	9.42E-05	0.43	0.24	0.18	-0.983
rs50429	PKTTT	7A	0	9.82E-05	0.065	0.24	0.18	-1.59
rs61600	PKTTT	7A	61.673	0.000105	0.142	0.24	0.181	-0.923
rs18054	PKTTT	7A	65.083	0.000596	0.49	0.24	0.329	-0.82
rs57596	PKTTT	7A	123.112	0.000721	0.129	0.24	0.348	1.02
rs11335	PKTTT	7B	111.73	0.000194	0.087	0.24	0.205	0.984
rs39305	PKTTT	7B	43.237	0.000217	0.054	0.24	0.218	1.408
rs11415	PKTTT	7B	51.193	0.000441	0.255	0.24	0.295	0.809
rs964	PKTTT	7D	44.602	2.76E-05	0.07	0.24	0.16	-1.568
rs17878	PKTTT	7D	51.424	0.00031	0.052	0.24	0.258	-1.163
rs27199	PFTTT	1B	46.143	0.000844	0.072	0.21	0.773	0.819
rs35326	PFTTT	1B	58.08	0.000871	0.138	0.21	0.773	0.687
rs54911	PFTTT	2A	59.228	8.70E-05	0.448	0.21	0.563	-1.099
rs61015	PFTTT	2A	20.494	0.000109	0.364	0.21	0.563	-0.604
rs45577	PFTTT	2A	20.494	0.000373	0.379	0.21	0.728	0.541
rs15137	PFTTT	2A	20.494	0.00042	0.166	0.21	0.728	0.662
rs53650	PFTTT	2A	74.319	0.000563	0.066	0.21	0.773	0.827
rs23335	PFTTT	2A	20.494	0.000745	0.364	0.21	0.773	0.53
rs23336	PFTTT	2A	20.494	0.000745	0.364	0.21	0.773	0.53
rs23337	PFTTT	2A	20.494	0.000745	0.364	0.21	0.773	0.53
rs17915	PFTTT	2A	20.494	0.000891	0.115	0.21	0.773	-0.678
rs59576	PFTTT	2D	73.66	0.000372	0.08	0.21	0.728	-0.979
rs22378	PFTTT	3A	23.905	0.000679	0.075	0.21	0.773	-0.992
rs7195	PFTTT	3A	77.549	0.000704	0.231	0.21	0.773	-0.581
rs25737	PFTTT	3B	45.525	1.25E-06	0.175	0.21	0.055	-0.922
rs50047	PFTTT	3B	22.764	7.48E-06	0.416	0.21	0.165	0.693
rs46842	PFTTT	3B	45.525	0.000253	0.252	0.21	0.728	0.698
rs46843	PFTTT	3B	45.525	0.000253	0.252	0.21	0.728	-0.698
rs9493	PFTTT	3B	22.764	0.000956	0.098	0.21	0.773	0.647
rs15492	PFTTT	4A	121.41	0.000128	0.1	0.21	0.563	0.924
rs12199	PFTTT	4D	54.756	0.000253	0.112	0.21	0.728	0.611
rs60975	PFTTT	5A	90.253	0.000268	0.404	0.21	0.728	-0.552
rs45993	PFTTT	5A	90.253	0.000369	0.409	0.21	0.728	-0.547
rs38875	PFTTT	5B	133.397	5.15E-05	0.126	0.21	0.563	0.906
rs21939	PFTTT	5B	132.26	9.54E-05	0.124	0.21	0.563	0.868
rs36084	PFTTT	5B	45.594	0.000124	0.107	0.21	0.563	0.823
rs57400	PFTTT	5B	26.242	0.000422	0.131	0.21	0.728	0.756
rs11997	PFTTT	5B	133.965	0.00043	0.122	0.21	0.728	-0.829
rs1798	PFTTT	5D	83.13	0.000445	0.101	0.21	0.728	-0.75
rs1799	PFTTT	5D	83.13	0.000445	0.101	0.21	0.728	-0.75
rs20688	PFTTT	5D	83.13	0.00049	0.156	0.21	0.746	0.674
rs20689	PFTTT	5D	83.13	0.00049	0.156	0.21	0.746	-0.674
rs58203	PFTTT	5D	83.13	0.000714	0.142	0.21	0.773	0.683
rs440	PFTTT	5D	83.13	0.000783	0.147	0.21	0.773	0.669
rs441	PFTTT	5D	83.13	0.000783	0.147	0.21	0.773	-0.669
rs44885	PFTTT	5D	7.959	0.000831	0.065	0.21	0.773	0.937
rs44886	PFTTT	5D	7.959	0.000831	0.065	0.21	0.773	0.937
rs43707	PFTTT	6A	0	0.000282	0.213	0.21	0.728	0.607
rs22627	PFTTT	6A	99.391	0.000947	0.101	0.21	0.773	-0.667
rs36555	PFTTT	6B	47.831	6.51E-05	0.054	0.21	0.563	0.979
rs184	PFTTT	6D	39.846	0.000384	0.073	0.21	0.728	0.894
rs31749	PFTTT	6D	4.547	0.000511	0.233	0.21	0.751	-0.587
rs18054	PFTTT	7A	65.083	0.000115	0.49	0.21	0.563	-0.734
rs31879	PFTTT	7A	67.925	0.000446	0.283	0.21	0.728	0.553
rs53303	PFTTT	7A	91.234	0.000543	0.18	0.21	0.773	0.634
rs12518	PFTTT	7B	50.057	0.000345	0.077	0.21	0.728	0.792
rs33551	PFTTT	7D	83.31	0.000228	0.091	0.21	0.728	-0.941
rs46415	PFTTT	7D	83.31	0.000716	0.11	0.21	0.773	0.886
rs21714	PKTTS	1A	45.65	0.000168	0.177	0.35	0.157	-0.838
rs52923	PKTTS	1A	50.198	0.000304	0.145	0.35	0.194	0.689
rs22519	PKTTS	1A	44.512	3.80E-04	0.08	0.35	0.213	0.815
rs59526	PKTTS	1A	3.415	0.000897	0.336	0.35	0.314	-0.557
rs43242	PKTTS	1B	30.143	3.32E-08	0.122	0.35	0.001	1.453
rs45675	PKTTS	1B	30.711	3.51E-06	0.084	0.35	0.03	1.289
rs45676	PKTTS	1B	30.711	5.20E-06	0.086	0.35	0.03	1.248
rs43873	PKTTS	1B	45.006	6.78E-06	0.079	0.35	0.031	1.619
rs20426	PKTTS	1B	44.438	0.000128	0.084	0.35	0.134	1.128
rs44134	PKTTS	1B	17.065	0.000147	0.159	0.35	0.148	0.785
rs9212	PKTTS	1B	46.711	0.000248	0.086	0.35	0.18	0.945
rs58969	PKTTS	1B	26.163	5.18E-04	0.089	0.35	0.254	-0.939
rs9211	PKTTS	1B	46.711	0.000544	0.133	0.35	0.255	0.832
rs62693	PKTTS	1B	17.065	0.000599	0.065	0.35	0.269	-0.948
rs56119	PKTTS	1B	72.874	0.000707	0.101	0.35	0.28	0.963
rs20672	PKTTS	1B	45.574	0.000981	0.079	0.35	0.315	1.189
rs38904	PKTTS	2A	59.228	4.25E-05	0.11	0.35	0.076	-0.94
rs38903	PKTTS	2A	59.228	4.25E-05	0.11	0.35	0.076	0.94
rs42448	PKTTS	2A	58.66	7.23E-05	0.442	0.35	0.103	1.222
rs6313	PKTTS	2A	74.319	0.000214	0.072	0.35	0.175	-0.994
rs6314	PKTTS	2A	74.319	0.000214	0.072	0.35	0.175	-0.994
rs32532	PKTTS	2A	92.517	0.000221	0.136	0.35	0.177	-0.846
rs44775	PKTTS	2A	58.66	0.000225	0.444	0.35	0.177	-1.207
rs1638	PKTTS	2A	92.517	0.000229	0.474	0.35	0.177	-0.624
rs4851	PKTTS	2A	91.38	0.000297	0.117	0.35	0.194	-0.849
rs4850	PKTTS	2A	91.38	0.000297	0.117	0.35	0.194	0.849
rs63294	PKTTS	2A	74.319	0.00068	0.07	0.35	0.28	0.931
rs63295	PKTTS	2A	74.319	0.00068	0.07	0.35	0.28	0.931
rs62999	PKTTS	2A	92.517	0.000794	0.297	0.35	0.292	-0.606
rs52167	PKTTS	2B	59.184	8.96E-05	0.065	0.35	0.114	1.05
rs19374	PKTTS	2B	59.184	0.00016	0.395	0.35	0.157	-0.742
rs19373	PKTTS	2B	59.184	0.000306	0.409	0.35	0.194	-0.737
rs23976	PKTTS	2B	61.457	3.81E-04	0.206	0.35	0.213	-0.77
rs13455	PKTTS	2B	59.184	0.000604	0.196	0.35	0.269	0.706
rs36117	PKTTS	2B	61.457	0.000721	0.059	0.35	0.28	-0.825
rs44015	PKTTS	2B	59.184	0.000737	0.24	0.35	0.28	-0.724
rs30128	PKTTS	2B	6.832	0.000801	0.142	0.35	0.292	0.927
rs59532	PKTTS	2D	48.651	0.000171	0.147	0.35	0.157	-0.898
rs15274	PKTTS	2D	6.821	4.84E-04	0.257	0.35	0.248	-0.653
rs59576	PKTTS	2D	73.66	0.000609	0.08	0.35	0.269	-1.057
rs18125	PKTTS	2D	63.998	0.000652	0.187	0.35	0.28	0.778
rs7116	PKTTS	2D	70.25	0.000839	0.152	0.35	0.296	-0.689
rs7115	PKTTS	2D	70.25	0.000839	0.152	0.35	0.296	0.689
rs62679	PKTTS	3A	57.649	7.04E-06	0.1	0.35	0.031	0.937
rs7063	PKTTS	3A	66.747	0.000111	0.264	0.35	0.12	-0.764
rs28358	PKTTS	3A	54.806	0.000184	0.1	0.35	0.166	0.813
rs61978	PKTTS	3A	11.391	5.30E-04	0.073	0.35	0.254	-0.877
rs14614	PKTTS	3A	67.315	0.000726	0.257	0.35	0.28	-0.708
rs14615	PKTTS	3A	67.315	0.000726	0.257	0.35	0.28	-0.708
rs14613	PKTTS	3A	67.315	0.000726	0.257	0.35	0.28	0.708
rs40859	PKTTS	3A	54.806	0.000761	0.063	0.35	0.287	-1.182
rs9664	PKTTS	3A	50.259	0.000774	0.11	0.35	0.288	-0.816
rs17974	PKTTS	3A	54.806	0.000918	0.469	0.35	0.315	-0.697
rs17975	PKTTS	3A	54.806	0.000918	0.469	0.35	0.315	-0.697
rs28322	PKTTS	3B	62.576	5.37E-06	0.194	0.35	0.03	1.094
rs3229	PKTTS	3B	62.576	1.18E-05	0.189	0.35	0.043	-1.151
rs40575	PKTTS	3B	48.935	3.11E-05	0.059	0.35	0.069	-1.428
rs43409	PKTTS	3B	56.892	3.73E-05	0.194	0.35	0.075	0.721
rs5279	PKTTS	3B	46.662	6.11E-05	0.29	0.35	0.093	0.86
rs14228	PKTTS	3B	75.087	7.71E-05	0.072	0.35	0.103	1.02
rs64792	PKTTS	3B	31.882	0.00011	0.091	0.35	0.12	-0.944
rs29670	PKTTS	3B	52.346	0.000195	0.156	0.35	0.172	0.837
rs4913	PKTTS	3B	46.662	0.000246	0.264	0.35	0.18	0.781
rs27292	PKTTS	3B	46.662	0.000264	0.259	0.35	0.188	0.773
rs14431	PKTTS	3B	46.662	4.10E-04	0.33	0.35	0.223	0.792
rs30654	PKTTS	3B	46.662	4.33E-04	0.247	0.35	0.23	-0.774
rs36951	PKTTS	3B	56.892	5.00E-04	0.135	0.35	0.25	0.683
rs26188	PKTTS	3B	48.935	0.000687	0.378	0.35	0.28	0.982
rs26189	PKTTS	3B	48.935	0.000687	0.378	0.35	0.28	0.982
rs53618	PKTTS	3B	46.662	0.000706	0.274	0.35	0.28	0.754
rs53527	PKTTS	3B	46.662	0.000812	0.142	0.35	0.294	-0.799
rs34581	PKTTS	3B	109.97	0.000947	0.094	0.35	0.315	-1.021
rs28088	PKTTS	3B	46.662	0.000965	0.306	0.35	0.315	-0.723
rs28089	PKTTS	3B	46.662	0.000965	0.306	0.35	0.315	-0.723
rs8597	PKTTS	3D	0	0.000324	0.065	0.35	0.196	1.11
rs5001	PKTTS	3D	53.673	4.21E-04	0.14	0.35	0.226	0.859
rs10560	PKTTS	4A	75.832	2.50E-06	0.072	0.35	0.03	1.386
rs21735	PKTTS	4A	62.152	2.92E-06	0.08	0.35	0.03	-1.5
rs65242	PKTTS	4A	63.857	1.97E-05	0.061	0.35	0.058	-1.236
rs24581	PKTTS	4A	110.042	3.70E-05	0.135	0.35	0.075	0.923
rs7864	PKTTS	4A	111.179	0.000134	0.089	0.35	0.138	1.018
rs28301	PKTTS	4A	136.19	0.000168	0.061	0.35	0.157	1.114
rs2253	PKTTS	4A	61.015	0.000338	0.103	0.35	0.201	0.631
rs10925	PKTTS	4A	110.042	4.52E-04	0.142	0.35	0.234	0.736
rs48785	PKTTS	4A	61.584	5.12E-04	0.238	0.35	0.254	-0.678
rs19727	PKTTS	4A	111.179	0.000579	0.252	0.35	0.263	-0.556
rs45699	PKTTS	4B	65.163	2.24E-05	0.1	0.35	0.062	1.03
rs54637	PKTTS	4B	50.376	3.74E-04	0.304	0.35	0.213	-0.599
rs37232	PKTTS	4B	31.608	4.93E-04	0.26	0.35	0.25	0.638
rs51511	PKTTS	4B	52.65	5.24E-04	0.056	0.35	0.254	1.183
rs16131	PKTTS	5A	27.304	3.04E-05	0.077	0.35	0.069	1.12
rs21222	PKTTS	5A	0	0.000271	0.091	0.35	0.19	0.908
rs9587	PKTTS	5A	74.255	0.000293	0.206	0.35	0.194	0.625
rs1171	PKTTS	5A	46.283	0.000731	0.091	0.35	0.28	0.968
rs6151	PKTTS	5B	70.681	4.52E-06	0.156	0.35	0.03	-0.905
rs30157	PKTTS	5B	80.923	6.74E-05	0.084	0.35	0.099	-0.778
rs9309	PKTTS	5B	92.298	7.53E-05	0.119	0.35	0.103	-0.928
rs62959	PKTTS	5B	81.491	9.69E-05	0.063	0.35	0.114	0.975
rs38914	PKTTS	5B	35.359	0.000237	0.264	0.35	0.178	-0.581
rs41809	PKTTS	5B	80.923	0.000282	0.329	0.35	0.194	-0.695
rs62696	PKTTS	5B	34.223	0.000692	0.241	0.35	0.28	0.569
rs40601	PKTTS	5B	92.298	0.000973	0.252	0.35	0.315	0.637
rs12954	PKTTS	5D	111.553	1.56E-05	0.112	0.35	0.049	1.003
rs58203	PKTTS	5D	83.13	0.000982	0.142	0.35	0.315	0.785
rs34220	PKTTS	6A	10.247	1.55E-05	0.061	0.35	0.049	1.183
rs7450	PKTTS	6A	55.893	4.32E-05	0.208	0.35	0.076	0.773
rs775	PKTTS	6A	55.893	5.80E-05	0.192	0.35	0.093	0.75
rs43665	PKTTS	6A	3.414	9.26E-05	0.059	0.35	0.114	1.151
rs48719	PKTTS	6B	50.672	2.79E-05	0.212	0.35	0.068	-1.001
rs8909	PKTTS	6B	47.831	9.82E-05	0.079	0.35	0.114	-1.24
rs29222	PKTTS	6B	50.104	0.000108	0.122	0.35	0.12	-1.309
rs23756	PKTTS	6B	47.831	3.65E-04	0.17	0.35	0.212	0.942
rs47783	PKTTS	6B	50.104	4.51E-04	0.126	0.35	0.234	1.192
rs39947	PKTTS	6B	49.536	0.000632	0.374	0.35	0.276	-0.704
rs44160	PKTTS	6B	47.831	0.0007	0.203	0.35	0.28	0.729
rs23557	PKTTS	6B	47.831	0.000921	0.267	0.35	0.315	0.758
rs44883	PKTTS	7A	66.22	2.78E-05	0.233	0.35	0.068	-0.902
rs42259	PKTTS	7A	63.946	0.000201	0.117	0.35	0.174	0.932
rs64879	PKTTS	7A	69.63	0.000209	0.121	0.35	0.175	0.888
rs61600	PKTTS	7A	61.673	0.000238	0.142	0.35	0.178	-0.742
rs33651	PKTTS	7A	0	0.000313	0.147	0.35	0.194	-0.794
rs2768	PKTTS	7A	21.855	0.000317	0.117	0.35	0.194	0.661
rs62825	PKTTS	7A	0.0569	0.000569	0.465	0.35	0.263	-0.524
rs15705	PKTTS	7B	117.414	8.23E-06	0.357	0.35	0.033	-0.847
rs22909	PKTTS	7B	117.414	6.08E-05	0.397	0.35	0.093	0.638
rs22908	PKTTS	7B	117.414	6.08E-05	0.397	0.35	0.093	-0.638
rs52119	PKTTS	7B	64.839	9.28E-05	0.404	0.35	0.114	0.65
rs24624	PKTTS	7B	93.505	0.000308	0.138	0.35	0.194	0.776
rs42358	PKTTS	7B	45.51	3.50E-04	0.096	0.35	0.206	-1.032
rs65208	PKTTS	7B	45.51	4.01E-04	0.105	0.35	0.221	-0.888
rs58089	PKTTS	7B	73.937	0.000573	0.344	0.35	0.263	0.563
rs8480	PKTTS	7B	73.937	0.000777	0.393	0.35	0.288	-0.548
rs23749	PKTTS	7B	115.14	0.000839	0.086	0.35	0.296	-0.748
rs18986	PKTTS	7B	51.762	0.00095	0.065	0.35	0.315	-0.912
rs28793	PKTTS	7B	19.347	0.00099	0.086	0.35	0.315	0.836
rs42447	PKTTS	7D	83.31	1.06E-06	0.198	0.35	0.023	1.012
rs17878	PKTTS	7D	51.424	5.35E-04	0.052	0.35	0.254	-0.947
rs30506	PDKTT	1A	80.9	5.04E-05	0.082	0.19	0.555	0.602
rs57475	PDKTT	1A	80.9	0.000933	0.086	0.19	0.943	-0.475
rs44267	PDKTT	1B	43.301	0.000183	0.135	0.19	0.643	0.284
rs35	PDKTT	2A	59.228	0.000262	0.094	0.19	0.643	0.431
rs36	PDKTT	2A	59.228	0.000262	0.094	0.19	0.643	-0.431
rs6313	PDKTT	2A	74.319	0.000281	0.072	0.19	0.643	-0.474
rs6314	PDKTT	2A	74.319	0.000281	0.072	0.19	0.643	-0.474
rs45212	PDKTT	2A	21.63	0.00069	0.25	0.19	0.869	0.355
rs56484	PDKTT	2A	59.228	0.00097	0.462	0.19	0.943	0.517
rs56485	PDKTT	2A	59.228	0.00097	0.462	0.19	0.943	-0.517
rs39239	PDKTT	2A	21.63	0.000975	0.241	0.19	0.943	-0.346
rs36959	PDKTT	2B	60.32	0.00023	0.402	0.19	0.643	-0.418
rs36960	PDKTT	2B	60.32	0.000322	0.411	0.19	0.643	-0.396
rs750	PDKTT	2B	67.141	0.00035	0.145	0.19	0.643	0.317
rs15675	PDKTT	2B	6.832	0.000394	0.212	0.19	0.643	-0.34
rs15676	PDKTT	2B	6.832	0.000394	0.212	0.19	0.643	-0.34
rs21075	PDKTT	2B	59.184	0.000527	0.483	0.19	0.726	0.405
rs59576	PDKTT	2D	73.66	0.000651	0.08	0.19	0.845	-0.539
rs7934	PDKTT	3A	9.116	0.000246	0.098	0.19	0.643	0.583
rs35482	PDKTT	3A	9.116	0.000388	0.393	0.19	0.643	-0.27
rs35481	PDKTT	3A	9.116	0.000388	0.393	0.19	0.643	0.27
rs35483	PDKTT	3A	9.116	0.000388	0.393	0.19	0.643	0.27
rs26180	PDKTT	3A	110.613	0.000933	0.233	0.19	0.943	-0.356
rs9493	PDKTT	3B	22.764	7.73E-07	0.098	0.19	0.024	0.514
rs45341	PDKTT	3B	113.948	0.000149	0.07	0.19	0.643	0.623
rs38255	PDKTT	3B	113.379	0.000149	0.07	0.19	0.643	-0.605
rs598	PDKTT	3B	26.175	0.000286	0.304	0.19	0.643	0.26
rs14658	PDKTT	4A	76.969	0.000124	0.313	0.19	0.643	0.413
rs47929	PDKTT	4A	76.969	0.000285	0.295	0.19	0.643	0.381
rs372	PDKTT	4A	76.969	0.000494	0.308	0.19	0.726	-0.375
rs33205	PDKTT	4A	76.401	0.00072	0.309	0.19	0.875	0.366
rs58692	PDKTT	4D	90.119	0.00033	0.357	0.19	0.643	0.502
rs38875	PDKTT	5B	133.397	0.000311	0.126	0.19	0.643	0.464
rs47218	PDKTT	5B	80.923	0.000435	0.262	0.19	0.671	-0.35
rs12954	PDKTT	5D	111.553	0.000441	0.112	0.19	0.671	0.424
rs53897	PDKTT	6A	94.843	0.000287	0.115	0.19	0.643	0.453
rs62902	PDKTT	6B	47.831	1.45E-06	0.133	0.19	0.024	0.469
rs62903	PDKTT	6B	47.831	1.65E-06	0.135	0.19	0.024	0.466
rs60617	PDKTT	6B	43.284	0.000143	0.311	0.19	0.643	-0.308
rs51367	PDKTT	6B	46.694	0.000615	0.096	0.19	0.821	0.457
rs15009	PDKTT	7A	0	0.000734	0.072	0.19	0.875	0.444
rs36229	PDKTT	7B	51.193	0.00052	0.355	0.19	0.726	0.287
rs1728	PDKTT	UN	0	0.000795	0.313	0.19	0.922	-0.357
rs63129	PDKTT	UN	0	0.000848	0.488	0.19	0.935	-0.298
rs63130	PDKTT	UN	0	0.000848	0.488	0.19	0.935	0.298
rs23687	PDTRR	1A	75.213	0.000258	0.15	0.27	0.662	1.273
rs7542	PDTRR	1A	50.198	0.000386	0.108	0.27	0.677	1.15
rs11204	PDTRR	1A	75.213	0.00046	0.077	0.27	0.677	-1.372
rs43887	PDTRR	1A	117.878	0.000465	0.103	0.27	0.677	-1.106
rs23063	PDTRR	1A	75.213	0.000623	0.142	0.27	0.677	-1.244
rs23064	PDTRR	1A	75.213	0.000623	0.142	0.27	0.677	-1.244
rs6122	PDTRR	1B	44.438	0.000257	0.135	0.27	0.662	-1.324
rs2598	PDTRR	1B	21.612	0.00057	0.08	0.27	0.677	1.315
rs2599	PDTRR	1B	21.612	0.00057	0.08	0.27	0.677	-1.315
rs12690	PDTRR	1B	111.539	0.00066	0.131	0.27	0.677	1.125
rs59480	PDTRR	1D	118.295	0.000966	0.087	0.27	0.737	-1.193
rs61015	PDTRR	2A	20.494	0.000106	0.364	0.27	0.662	-0.891
rs23335	PDTRR	2A	20.494	0.000309	0.364	0.27	0.662	0.834
rs23336	PDTRR	2A	20.494	0.000309	0.364	0.27	0.662	0.834
rs23337	PDTRR	2A	20.494	0.000309	0.364	0.27	0.662	0.834
rs7037	PDTRR	2A	75.455	0.000459	0.066	0.27	0.677	1.406
rs45577	PDTRR	2A	20.494	0.000638	0.379	0.27	0.677	0.765
rs45576	PDTRR	2A	20.494	0.000654	0.306	0.27	0.677	0.787
rs7038	PDTRR	2A	75.455	0.000775	0.07	0.27	0.731	-1.29
rs62048	PDTRR	2A	92.517	0.000843	0.121	0.27	0.731	0.969
rs62049	PDTRR	2A	92.517	0.000843	0.121	0.27	0.731	0.969
rs15694	PDTRR	2B	46.675	0.00013	0.094	0.27	0.662	-1.617
rs19023	PDTRR	2B	46.675	0.000203	0.086	0.27	0.662	-1.642
rs40360	PDTRR	2B	42.117	0.000452	0.302	0.27	0.677	0.89
rs44015	PDTRR	2B	59.184	0.0005	0.24	0.27	0.677	-0.932
rs41996	PDTRR	2B	105.812	0.000801	0.175	0.27	0.731	-0.859
rs41995	PDTRR	2B	105.812	0.000801	0.175	0.27	0.731	0.859
rs52	PDTRR	2D	84.459	0.000883	0.152	0.27	0.731	-1.11
rs26318	PDTRR	2D	81.616	0.00096	0.128	0.27	0.737	0.996
rs7195	PDTRR	3A	77.549	7.56E-05	0.231	0.27	0.662	-1.011
rs3882	PDTRR	3A	77.549	0.000308	0.182	0.27	0.662	-0.967
rs62670	PDTRR	3A	77.549	0.000588	0.161	0.27	0.677	-0.964
rs28670	PDTRR	3A	4.558	0.000889	0.483	0.27	0.731	-1.119
rs31457	PDTRR	3D	92.335	0.000339	0.199	0.27	0.677	0.839
rs21735	PDTRR	4A	62.152	0.000531	0.08	0.27	0.677	-1.406
rs36080	PDTRR	4B	35.018	0.000969	0.075	0.27	0.737	1.289
rs54870	PDTRR	5A	0	0.000611	0.072	0.27	0.677	1.257
rs32272	PDTRR	5B	83.196	0.000315	0.143	0.27	0.662	1.033
rs20734	PDTRR	5B	39.337	0.000623	0.185	0.27	0.677	0.96
rs38875	PDTRR	5B	133.397	0.000642	0.126	0.27	0.677	1.136
rs21939	PDTRR	5B	132.26	0.000855	0.124	0.27	0.731	1.104
rs7843	PDTRR	6B	97.872	0.000141	0.108	0.27	0.662	1.405
rs7844	PDTRR	6B	97.872	0.000141	0.108	0.27	0.662	1.405
rs44444	PDTRR	6B	92.187	0.000986	0.451	0.27	0.737	-0.682
rs44883	PDTRR	7A	66.22	0.00038	0.233	0.27	0.677	-1.083
rs27605	PDTRR	7B	52.33	7.99E-06	0.142	0.27	0.278	1.56
rs58948	PDTRR	7B	52.33	1.26E-05	0.135	0.27	0.278	1.681
rs36442	PDTRR	7B	112.867	0.000111	0.094	0.27	0.662	-1.387
rs33695	PDTRR	7B	52.33	0.00018	0.22	0.27	0.662	-0.928
rs31622	PDTRR	7B	52.33	0.0002	0.163	0.27	0.662	1.347
rs31623	PDTRR	7B	52.33	0.0002	0.163	0.27	0.662	-1.347
rs31624	PDTRR	7B	52.33	0.0002	0.163	0.27	0.662	-1.347
rs36443	PDTRR	7B	112.867	0.000236	0.087	0.27	0.662	-1.333
rs53328	PDTRR	7B	52.33	0.000404	0.145	0.27	0.677	1.313
rs60977	PDTRR	7B	29.586	0.000474	0.11	0.27	0.677	-1.104
rs22252	PDTRR	7B	51.193	0.000827	0.378	0.27	0.731	-0.745
rs15549	PDTRR	7B	52.33	0.000912	0.25	0.27	0.731	-0.81
rs15548	PDTRR	7B	52.33	0.000912	0.25	0.27	0.731	0.81
rs40937	PDTRR	7D	95.819	0.000756	0.119	0.27	0.731	-1.097
