## Supplemental Table 3 for "Identification of novel leaf rust seedling resistance loci in Iranian bread wheat germplasm using genome-wide association mapping"

Identification of novel leaf rust seedling resistance loci in Iranian bread wheat germplasms using genome?wide association mapping
Journal of plant growth regulation
Saba Delfan
Mohammad Reza Bihamta_ Professor_ University of Tehran_Email: mrghanad@ut.ac.ir_
Seyed Taha Dadrezaei
Alireza Abbasi
Hadi Alipour
Jafargholi Imani
Karl-Heinz Kogel
Entery Number	Variety Name	Year	Synonym	Growth Habit	Variety Type	CIMMYT Br Line	Grain Color	Grain Hardiness		Semidwarf (the variety carries Rht dwarfing gene)	CID	SID	Pedigree	Selection History	Primary ME	Secondary ME	Tertiary ME	Origin	Selection	Leaf Rust	Yellow Rust	Stem Rust	Genes	Ug99	Est.Ha. 1997	Est.Ha. 1999-2002	Est.Ha. 2006-2007	Est.Ha. 2009-2010	Est.Ha. 2011-2012
1	4820	1951		Spring	Bread Wheat		Unknown	Unknown		No Info				Algeria	--	--	--	No Info	No Info	No Info	No Info	No Info		No
2	ADL	1976		Spring	Bread Wheat		Unknown	Unknown		Yes	5928	1	TK/SHAHPASSAND		--	--	--	Cross made in the country, one CIMMYT parent	No Info	No Info	No Info	No Info		No
3	AFLAK	2010		Spring	Bread Wheat	Deberia	Unknown	Unknown		No Info			HD160/5/Tob/Cno/23854/3/Nai60//Tit/Son64/4/LR/Son64	S-80-18	--	--	--	CIMMYT advanced line	No Info	No Info	No Info	No Info		No
4	AKBARI	2006		Spring	Bread Wheat		Yes	Unknown		Unknown			1-63-31/3/12300/TOB//CNO67/SX		Seed and Plant Improvement Institute			Cross made in the country, no CIMMYT parents		unknown [SR (Ug99) - 30RMR reaction recorded]; [YR (Yr27) - MR reaction recorded]; [LR - MS reaction recorded]
5	ALBORZ	1978		Spring	Bread Wheat	SPARROW	Unknown	Unknown		Yes	6927	6	FN/MD//K117A/3/2*CLLF/4/SON64/KLRE/3/CNO//LR64*2/SON64	CM2182	ME2	--	--	CIMMYT segregating line or population	No Info	No Info	No Info	No Info		No	181
6	ARTA	2006		Spring	Bread Wheat		Yes	Unknown		Unknown			HD2206/Hork//Bul/6/CMH80A.253/2/M2A/CML//Ald*4/5/BH1146/H56.71//BH1146/3/CMH78.390/4/Seri 82/7/Hel/3*Cno79/7/2*Seri 82		Seed and Plant Improvement Institute			Cross made in the country, no CIMMYT parents
7	AZADI	1979		Facultative	Bread Wheat		Unknown	Unknown		Yes	383	1	4820/1.32.15409//8156	-0IRN	ME9	--	--	Cross made in the country, one CIMMYT parent	No Info	No Info	No Info	No Info		No
8	AZAR	1957	AZAR,CV ; AZAR,LV	Winter	Bread Wheat		Unknown	Unknown		No Info			AZAR,LV	-0IRN	--	--	--	No Info	No Info	No Info	No Info	No Info		No
9	BAYAT	1976	CHENAB 79 (?)	Spring	Bread Wheat		Unknown	Unknown		Yes	84626	1	PUNJAB-76/CHENAB-70	-0DAR	ME1	--	--	Cross made in another country, one CIMMYT parent	No Info	No Info	No Info	No Info		No
10	BISTON	1980	BISTOON	Spring	Bread Wheat		Unknown	Unknown		Yes	160934	0	9-36/592/PIEVE or 9-36-562/PIAVE	-0IRN	--	--	--	Cross made in another country, one CIMMYT parent	No Info	No Info	No Info	No Info		No
11	CHAMRAN	1997		Spring	Bread Wheat	ATTILA	Unknown	Unknown		Yes			ND/VG9144//KAL/BB/3/YACO/4/VEE#5	CM85836-4Y-0M-0Y-8M-0Y-0PZ	ME1	ME2	ME4A	CIMMYT advanced line	Line from CIMMYT, further local selection within country	No Info	No Info	No Info		No	70617	60000			850000
12	CHAMRAN-2	2013	CHAMRAN 2	Spring	Bread Wheat		Amber grain	Semi-Hard		Yes			Attila 50Y//Attila/Bacanora		ME1	ME4	--	CIMMYT advanced line	No Info	Partial	Partial	Partial		No Info
13	DARAB 1	1980		Spring	Bread Wheat		Unknown	Unknown		Yes			RSH/IRN 149(60-61)//C271	-0IRN	ME1	--	--	Cross made in the country, one CIMMYT parent	No Info	No Info	No Info	No Info		No
14	DARAB 2	1995		Spring	Bread Wheat		Unknown	Unknown		Yes			MAYA'S'/NAC	CM39424-1Y-1M-4Y-1M-1Y-1M-0Y	ME1	--	--	CIMMYT advanced line	Direct use of a CIMMYT advanced line, no further selection	No Info	No Info	No Info		No	56712	30000
15	DASTJERDI	1960		Spring	Bread Wheat		Unknown	Unknown		No Info			DASTJERDI	-0IRN	--	--	--	No Info	No Info	No Info	No Info	No Info		No
16	DAYHIM	1968		Spring	Bread Wheat		Unknown	Unknown		No Info			DIADEM/ITALIAI	-0K	--	--	--	No Info	No Info	No Info	No Info	No Info		No
17	DN-11	---
18	FALAT	1990	SERI-82; SERI82; SERI 82; SERI M 82	Spring	Bread Wheat	VEERY	Unknown	Unknown		Yes	7691	50	KVZ/BUHO//KAL/BB	CM33027-F-15M-500Y-0M-87B-0Y	ME1	ME2	ME4A	CIMMYT segregating line or population	Direct use of a CIMMYT advanced line, no further selection	No Info	No Info	No Info		No Info	707017	220000			110000
19	FONG	---
20	FONTANA	---
21	GAHAR	1996	GAHER	Spring	Bread Wheat		Unknown	Unknown		Yes			ND/VG9144//KAL/BB/3/YACO'S'/4/VEE#5	CM85836-45Y-0M-4M-0Y-0MRGH	ME4A	--	--	CIMMYT advanced line	Direct use of a CIMMYT advanced line, no further selection	No Info	No Info	No Info		No		2000
22	GHODS	1988		Spring	Bread Wheat		Unknown	Unknown		Yes	126058	0	RHS/5/WT/4/NOR10/K54*2//FN/3/PTR/6/OMID//KAL/BB	-0IRN	ME4A	ME9	--	Cross made in the country, one CIMMYT parent	No Info	No Info	No Info	No Info		No	111160	65000
23	GOLESTAN	1986		Spring	Bread Wheat	ALONDRA'S'	Unknown	Unknown		Yes	6960	52	D6301/NAI60//WRM/3/CNO*2/CHR	CM11683-0IRN	ME1	ME2	--	CIMMYT segregating line or population	No Info	No Info	No Info	No Info		No
24	HOMA	2009		Winter	Bread Wheat		Unknown	Unknown		No Info			A pure Line of Sardari	0MAR	ME12	--	--	No Info	No Info	No Info	No Info	No Info		No
25	KARAJ 1	1974		Facultative	Bread Wheat		Unknown	Unknown		Yes	2583	1	200H/VFN/RSH	-0K	ME9	--	--	Cross made in the country, one CIMMYT parent	No Info	No Info	No Info	No Info		No
26	KARAJ 2	1974		Winter	Bread Wheat		Unknown	Unknown		No Info			FA//TH/MTA/3/OMI or FA//TH/MT/3/OMID	-0K	ME9	--	--	No Info	No Info	No Info	No Info	No Info		No
27	KARAJ 3	1974		Winter	Bread Wheat		No Info	Unknown		Unknown			DRC/MXP//ISWRN-297/3/NAI60	-0K				No Info
28	KARIM	2011		Spring	Bread Wheat		Unknown	Unknown		Yes			Triticum aestivum/Sprw “s”//CA8055/3/Baconora88	ICW92-0477-1AP-1AP-4AP-1AP-0AP	--	--	--	No Info	No Info	No Info	No Info	No Info		No
29	Gascogne	1994
30	KAVEH	1980		Spring	Bread Wheat		Unknown	Unknown		Yes	160936	0	FTA/PL	-0IRN	ME2	--	--	CIMMYT segregating line or population	No Info	No Info	No Info	No Info		No
31	KHAZAR 1	1974		Spring	Bread Wheat		Unknown	Unknown		Yes	2677	1	P4160//SN64/LR64	-0G	ME2	--	--	CIMMYT segregating line or population	No Info	No Info	No Info	No Info		No	44938
32	KOOHDASHT	2002		Spring	Bread Wheat		Yes	Unknown		Unknown			BB/RON//CNO67/TOTA/3/JAR	TR810200-29R-1R-6R-0R-0IRN	Dryland Agricultural Research Institute			Advanced line from CIMMYT			ME4A
33	MAHDAVI	1995		Spring	Bread Wheat		Unknown	Unknown		Yes	289803	0	TI/PCH/5/MT48/3/WTE*3/NAR59/TOTA63/4/MUS	ICW84	ME4A	ME9	--	Cross made in the country, one CIMMYT parent	No Info	No Info	No Info	No Info		No	20362	45000
34	MAROON	1991		Spring	Bread Wheat		Yes	Unknown		Unknown			AVD/PCHU/5/N10/BR21.1C//KT54B/3/NAR59/1093/4/7C					Cross made in the country, one CIMMYT parent			ME4A, ME2B
35	MIHAN	2010		Winter	Bread Wheat		Unknown	Unknown		No Info			Barkat/90Zhong87		--	--	--	Cross made in the country, no CIMMYT parents	No Info	No Info	No Info	No Info		No
36	MOGHAN 1	1974		Spring	Bread Wheat	ANZA	Unknown	Unknown		Yes	6733	8	LR/N10B//3*ANE	II8739-4R-1M-1R-0IRN	ME1	--	--	Cross made in the country, one CIMMYT parent	No Info	No Info	No Info	No Info		No
37	MOGHAN 2	1974		Spring	Bread Wheat		Unknown	Unknown		Yes			LR64A/HUAR	II15929-1M-4R-2M-0IND-0IRN	ME1	ME2	--	CIMMYT segregating line or population	No Info	No Info	No Info	No Info		No
38	MOGHAN 3	2006	MOGHAN-3; MOGHAN3	Spring	Bread Wheat		Unknown	Unknown		Yes			Luan/3/V763.23/V879.c8//Pvn/4/Picus/5/Opata	N-80-6	--	--	--	Cross made in the country, no CIMMYT parents	No Info	No Info	No Info	No Info		No
39	MORVARID	2009	MORVARIDS	Spring	Bread Wheat		Unknown	Unknown		Yes			MILAN/SHANGHAI-7	CM97550-0M-2Y-030H-3Y-3Y-0Y-2M-010Y-0FUS-3FUS-1FUS-0Y-2SJ-0Y	--	--	--	CIMMYT advanced line	No Info	Yes	Yes	Yes	not confirmed: [SR - Ug99 - 10RMR reaction recorded]; [YR (Yr27) - R-MR reaction recorded]; [LR - MR reaction recorded]	Yes					180000
40	MV-17	1993		Winter	Bread Wheat		Unknown	Unknown		Yes				Marton Vassar, Hungry	ME10	--	--	Cross made in other country, no CIMMYT parents	No Info	No Info	No Info	No Info		No
41	NAVID 1990	1990	NAVID	Facultative	Bread Wheat		Unknown	Unknown		Yes	3526	1	HYS/7C		ME7	--	--	CIMMYT advanced line	Line from CIMMYT, further selection in other country	No Info	No Info	No Info		No	81072
42	NAZ	1978		Spring	Bread Wheat	JUPATECO	Unknown	Unknown		Yes			II12300//LR64A/8156/3/NOR	II30842-31R-2M-2Y-0M-0IRN	ME1	ME2	--	CIMMYT advanced line	No Info	No Info	No Info	No Info		No
43	NEISHABOUR	2006	AKBARI	Spring	Bread Wheat		Unknown	Unknown		Yes			1-63-31/3/12300/TOB//CNO67/SX		--	--	--	Cross made in the country, no CIMMYT parents	No Info	Partial	Yes	Yes	unknown [SR (Ug99) - 30RMR reaction recorded]; [YR (Yr27) - MR reaction recorded]; [LR - MS reaction recorded]	Yes
44	NICKNEJAD	1995		Spring	Bread Wheat		Unknown	Unknown		Yes			F134-71/CROW'S'	SWM11147-1AP-2AP-4AP-1AP-0AP-0MRGH	ME4A	--	--	CIMMYT segregating line or population	Line from CIMMYT, further selection in other country	No Info	No Info	No Info		No	62850	350000
45	OFOGH	2012		Spring	Bread Wheat		Unknown	Unknown		Yes			GF-gy54/Attila	Cross made in Iran at SPII in 1995. Cross #1-14437	ME1	--	--	Cross made in the country, one CIMMYT parent	No Info	No Info	Yes	Yes	UG99 - 10MR-30RMR (Sr2 and Sr38) Yellow rust - MRMS (Yr27)	Yes
46	OHADI	2010		Winter	Bread Wheat		Unknown	Unknown		No Info			Selection in landraces		--	--	--	Cross made in the country, no CIMMYT parents	No Info	No Info	No Info	No Info		No
47	PANJAMO 62	1968		Spring	Bread Wheat
48	PISHGAM	2008		Facultative	Bread Wheat		Unknown	Unknown		No Info			Bkt/90Zhong87	0K	--	--	--	Cross made in the country, no CIMMYT parents	No Info	No Info	No Info	No Info		No
49	QABOOS	2014		Spring	Bread Wheat		No Info	Unknown		Unknown	KAUZ/PASTOR//BAV92/RAYON CMSS00M02400S-030M-030WGY-030M-9M-0Y		Dryland Agricultural Research Institute			Advanced line from CIMMYT	39thIBWSN, entry125		ME4
50	RAYHANI	1942		Spring	Bread Wheat		Unknown	Unknown		No Info			RAYHANI	0IRN	--	--	--	No Info	No Info	No Info	No Info	No Info		No
51	RIJAW	2011		Facultative	Bread Wheat		Unknown	Unknown		No Info			PATO/CAL/3/7C//BB/CNO/5/CAL//CNO/SN64/4/CNO//BAD/CHR/3/KL../6/SABALAN	IWWIP	--	--	--	No Info	No Info	No Info	No Info	No Info		No					2000
52	SIOSSON	1994
53	SHAHI	1967		Winter	Bread Wheat		Unknown	Unknown		No Info			SHAHI	0IRN	--	--	--	No Info	No Info	No Info	No Info	No Info		No
54	SHAHPASSAND	1942		Winter	Bread Wheat		Unknown	Unknown		No Info			SHAHPASSAND	0IRN	--	--	--	No Info	No Info	No Info	No Info	No Info		No
55	SIRVAN	2012		Spring	Bread Wheat		Unknown	Unknown		Yes			PRL/2*PASTOR	CGSS97Y00034M-099TOPB-027Y-099M-099Y-099M-27Y-0B	ME1	ME4A	--	Cross made in the country, two CIMMYT parents	No Info	Partial	Yes	Yes	unknown genes [SR (Ug99) - 40M reaction recorded]; [YR (Yr 27) - 10-30MR reaction recorded]; [LR - 40 MS reaction recorded]	Yes
56	SISTAN	2006		Spring	Bread Wheat		Unknown	Unknown		Yes			Bank"s"/Veery"s"		--	--	--	Cross made in the country, no CIMMYT parents	No Info	Partial	Yes	Yes	genes unknown [SR (Ug99) - 20RMR reaction recorded]; [YR (Yr27) - MR reaction recorded]; [LR MS reaction recorded]	Yes
57	TAK-AB	2013	SOM-3	Winter	Bread Wheat	SOM-3 CIT90038	Red grain	Unknown		Yes			Manning/Sdv1//Dogu88	0YC-0YC-0YC-12YC-0YC	ME2B	--	--	No Info	No Info	Partial	Partial	No Info		No
58	TOUS	2002	TOOS	Facultative	Bread Wheat	from IWWIP	Unknown	Unknown		Yes			SPN/MCD//CAM/3/NZR or SPN/MCD//CAMA/3/NZT	SWM777627'-17H-4H-1H-0H	ME7	--	--	CIMMYT advanced line	Line from CIMMYT, further local selection within country	No Info	No Info	No Info		No			25		25000
59	TOBARI 66	1969		Spring	Bread Wheat
60	UROUM	2009		Winter	Bread Wheat		Unknown	Unknown		No Info			Alvand//Ns732/Her		--	--	--	Cross made in the country, no CIMMYT parents	No Info	No Info	No Info	No Info		No
61	VEE/NAC	1997	VEERY/NAC; VEE-NAC; VEE'S'/NAC	Spring	Bread Wheat		No Info	Unknown		Unknown			Veery/Nacozari or Veery#5/NacozariF76	CM67575				No Info				Not officially released in Iran, but grown widely in Khouzstan province since 1997.
62	ZARE	2010		Facultative	Bread Wheat	ESKINA	Unknown	Unknown		No Info			130L1.11//F35.70/MO73/4/YMH/TOB//MCD/3/LIRA	CIT925080-0SE-0YC-7YC-0YC-1YC-0YC-3YC-0YC	--	--	--	No Info	No Info	No Info	No Info	No Info		No
63	ZARRIN	1995		Facultative	Bread Wheat	HATUSHA	Unknown	Unknown		Yes	289793	0	NAI60/HVII//BUC/3/F59.71/GHK	SWO791095	ME7	ME9	--	CIMMYT advanced line	Direct use of a CIMMYT advanced line, no further selection	No Info	No Info	No Info		No	7745	50000			135000
64	SHANGHAI #7	---		Spring	Bread Wheat		No Info	Unknown		Unknown						No Info
65	INIA 66	1969	INIA-66; INIA66; INIA F 66	Spring	Bread Wheat	INIA	Unknown	Unknown		No Info	7124	2	LR64/SN64	II19008-83M-100Y-100M-100Y-100C	ME1	--	--	CIMMYT advanced line	No Info	No Info	No Info	No Info		No Info
66	ARVAND 1	1974		Spring	Bread Wheat		Unknown	Unknown		Yes	6016	1	RSH/3/MTA//KY/MAYO58	-0IRN	--	--	--	Cross made in the country, one CIMMYT parent	No Info	No Info	No Info	No Info		No
67	ROSHAN	1960		Spring	Bread Wheat		Unknown	Unknown		No Info			Landrace	-0IRN	--	--	--	No Info	No Info	No	No	Yes	unknown genes [SR (Ug99) - 40RMR reaction recorded]; [YR (Yr27) - S reaction recorded]; [LR - S reaction recorded]	Yes		95000
68	RASHID	1968		Facultative	Bread Wheat		Unknown	Unknown		Yes			N.P.7881/AZAR 2/588	-01IRN	ME9	--	--	Cross made in the country, one CIMMYT parent	No Info	No Info	No Info	No Info		No
69	SABALAN	1980		Facultative	Bread Wheat		Unknown	Unknown		Yes	148270	0	(908//FN/A12)1-32-4382	-0IRN	ME9	--	--	Cross made in the country, one CIMMYT parent	No Info	No Info	No Info	No Info		No	849881
70	DARYA	2006	DRYA	Spring	Bread Wheat		Unknown	Unknown		No Info			Sha4/Chil		--	--	--	Cross made in the country, no CIMMYT parents	No Info	No Info	No Info	No Info		No
71	ATRAK	1995	KAUZ	Spring	Bread Wheat	KAUZ	Unknown	Unknown		Yes			JUP/BJY'S'//URES	CM67458-4Y-1M-3Y-1M-3Y-0B	ME1	ME2	--	CIMMYT advanced line	Direct use of a CIMMYT advanced line, no further selection	No Info	No Info	No Info		No	192421
72	BAHAR	2007		Spring	Bread Wheat		Unknown	Unknown		No Info			HD2172/3/BB/2*7C//Y50E/3*KAL	ICW84.0008-013AP-300L-3AP-300L-0AP-0IRN	--	--	--	No Info	No Info	No Info	No Info	No Info		No					120000
73	SEPAHAN	2006		Spring	Bread Wheat		Unknown	Unknown		No Info			AZADI/5/L2453/1347/4/KAL//BB/KAL/3/Y50E/3*KAL	-0ISF	--	--	--	No Info	No Info	No Info	No Info	No Info		No
74	BAM	2006		Spring	Bread Wheat		Unknown	Unknown		Yes			VEE#5/NAC//1-66-22 or VEERY/NACOZARI-76//1-66-22	DH-4-209-1577-F3	--	--	--	Cross made in the country, no CIMMYT parents	No Info	Yes	Partial	Yes	not confirmed [SR - Ug99 - 20RMR recorded reaction]; [YR (Yr27) - MS recorded reaction]; [LR - MR - recorded reaction]	Yes
75	SHIRAZ	2002		Spring	Bread Wheat		Unknown	Unknown		Yes			GV/D6301//ALD/3/AZADI or GAVILAN,MEX/D-630//(SIB)ALONDRA/3/AZADI or ALVAND//ALDAN/IAS-58	-0IRN	ME4A	--	--	Cross made in the country, one CIMMYT parent	No Info	Partial	No	Yes	genes unknown [SR (Ug99) - recorded scoring 50MR]; [YR (Yr27) - MSS reaction recorded]; [LR - MS reaction recorded]	Yes
76	PISHTAZ	2002		Spring	Bread Wheat		Unknown	Unknown		Yes			ALVAND//ALDAN/IAS 58	-0IRN	ME4A	--	--	Cross made in the country, one CIMMYT parent	No Info	No Info	No Info	No Info		No		15000			220000
77	HAMOON	2002		Spring	Bread Wheat		Unknown	Unknown		Yes			FALAT/RSH	-0IRN	ME1	--	--	Cross made in the country, one CIMMYT parent	No Info	No Info	No Info	No Info		No
78	DEZ	2002		Spring	Bread Wheat		Unknown	Unknown		Yes			KAUZ*2/OPATA//KAUZ	CRG737-1Y-010M-0Y-0IRN	ME1	--	--	CIMMYT advanced line	Line from CIMMYT, further local selection within country	No Info	No Info	No Info		No
79	SHIROODI	1997		Spring	Bread Wheat		Yes	Unknown		Unknown			ND/VG9144//KAL/BB/3/YACO/4/VEE#5	CM85836-4Y-0M-0Y-8M-0Y-0PZ-0IRN				Advanced line from CIMMYT	ATTILA		ME1, ME2B
80	MARVDASHT	1999		Spring	Bread Wheat		Unknown	Unknown		Yes			HD2172/BLOUDAN//AZADI	-0SHZ	ME4A	--	--	Cross made in the country, one CIMMYT parent	No Info	No Info	No Info	No Info		No		85000
81	ZAGROS	1996		Spring	Bread Wheat		Unknown	Unknown		Yes			TAN'S'/VEE'S'//OPATA	CM82781-030TOPM-14Y-025H-05H-0SY-05RB-0H-0MRGH	ME4A	--	--	CIMMYT advanced line	Direct use of a CIMMYT advanced line, no further selection	No Info	No Info	No Info		No	27360	800000
82	TAJAN	1995		Spring	Bread Wheat		Unknown	Unknown		Yes			BOW/NKT	CM67428-6M-1Y-05M-3Y-0B-0K	ME2	--	--	CIMMYT advanced line	No Info	No Info	No Info	No Info		No	182072	90000
83	ALVAND	1995		Facultative	Bread Wheat		Unknown	Unknown		Yes			1-27-6275/CF 1770 or CF17170 1-22-11	0K	ME7	ME9	ME10	Cross made in the country, two CIMMYT parents	No Info	No Info	No Info	No Info		No	87563	200000			120000
84	KAVIR	1997		Spring	Bread Wheat		Unknown	Unknown		Yes			Stm/3/Kal//V543/Jit716 or SHORTIM/3/KALYANSONA//V-534/JIT-716		ME4A	ME9	--	Cross made in the country, one CIMMYT parent	No Info	Yes	Partial	Yes	not confirmed [SR (Ug99) - 30MR reaction recorded]; [YR (Yr27) - MS reaction recorded]; [LR - R reaction recorded]	Yes	5538
85	PARSI	2009		Spring	Bread Wheat		Unknown	Unknown		Yes			Dove"S"/Buc"S"//2*Darab1 or DOVE(SIB)/(SIB)BUCKBUCK(M-84-17)//2*DARAB		--	--	--	Cross made in the country, one CIMMYT parent	No Info	Partial	Yes	Yes	APR (Sr2+) [SR (Ug99) - 20RMR reaction recorded]; [YR (Yr27) - 10-20RMR reaction recorded]; [LR - 40MS - reaction recorded]	Yes
86	SIVAND	2009	M-84-18	Spring	Bread Wheat		Unknown	Unknown		No Info			Kauz"S"/Azd or KAUZ(SIB)/(AZD)AZADI	M-84-18	--	--	--	Cross made in the country, no CIMMYT parents	No Info	Partial	Yes	Partial	Sr24; Sr31; Sr36 [SR (Ug99) - 50MSS reaction recorded]; [YR (Yr27) - 30M reaction recorded]; [LR - 40 MS reaction recorded]	No
87	BEZOSTAYA	1969	BEZOSTAYA; BEZOSTAYA-1	Winter	Bread Wheat		White grain	Unknown		No Info	221594; 516	0	LUTESCENS17/SKOROSPELKA2		ME11	ME12	ME10	Cross made in other country, no CIMMYT parents	No Info	No Info	No Info	No Info		No	56915
88	AKOVA	1958		Winter	Bread Wheat		Unknown	Unknown		No Info					--	--	--	No Info	No Info	No Info	No Info	No Info		No
89	SHAHRYAR	2002	SHAHRYAR	Winter	Bread Wheat		Unknown	Unknown		Yes			KVZ/TI//MAYA/26591-1T-7M-OY-115Y-OM/3/1-44-21863/4/ANZA/3/PI/NAR59//HYS or KAVKAZ/TANORI-71/3/MAYA-74(SIB)//BLUEBIRD/INIA/4/KARAJ-2/5/ANZA/3/PITIC-62/NDR//HYSLOP	-0IRN	ME10	--	--	Cross made in the country, one CIMMYT parent	No Info	No Info	No Info	No Info		No		271766
90	AZAR 2	1997		Winter	Bread Wheat		Unknown	Unknown		Yes			KVZ/TI//MAYA/26591-1T-7M-OY-115Y-OM/3/SEFID	IMW88.1.10838-0MRGH-0MRGH-0MRGH-3MRGH-0MRGH	ME12	--	--	Cross made in the country, one CIMMYT parent	No Info	No Info	No Info	No Info		No		350000			400000
Table S1. Continued.
Entery Number	USDA_PI_NO	LOC_ID	UT_PROVINCE	UT_CITY	UCD_IWA_NO	PACK_NO	UT_ACC_NO	CIMMYT_NO	CIMMYT_NO_2	ICARDA_NO	ICARDA_NO_2	UT_SPECIES	UT_SUB_SPECIES	UT_SUB_%	INTERPRETED_SPECIES	CIMMYT_GENUS	CIMMYT_SPECIES	ICARDA_GENUS	ICARDA_SPECIES
1	625281	164	Gilan	GILAN	8610616	4666.1	6779-5	CWI72398				T.A			Triticum aestivum	Triticum	aestivum
2	625362	348	Mazandaran	BABOL	8610990	5039	7333-4	CWI72463				T.A			Triticum aestivum	Triticum	aestivum
3	625433	247	Khorasan	MASHHAD	8611151	5201	6432-3	CWI67144		IG 122391		T.A			Triticum aestivum	Triticum	aestivum	Triticum	aestivum
4	625661	247	Khorasan	MASHHAD	8612039	6090	1719-1	CWI67524				T.A			Triticum aestivum	Triticum	aestivum
5	625810	247	Khorasan	MASHHAD	8612438	6489	7156-3	CWI72729				T.A			Triticum aestivum	Triticum	aestivum
6	626156	211	Kerman	KERMAN	8613311	8274	5418-6	CWI67670				T.A			Triticum aestivum	Triticum	aestivum
7	626158	211	Kerman	KERMAN	8613313	8276	5418-8	CWI67672				T.A			Triticum aestivum	Triticum	aestivum
8	626215	211	Kerman	KERMAN	8613423	8389	5758-8	CWI67751				T.A			Triticum aestivum	Triticum	aestivum
9	626223	372	Sistan-Balouchestan	ZAHEDAN	8613434	8400	7705-2	CWI67758		IG 122643		T.A			Triticum aestivum	Triticum	aestivum	Triticum	aestivum
10	626226	372	Sistan-Balouchestan	ZAHEDAN	8613437	8403	6358-2	CWI67761		IG 122646		T.A			Triticum aestivum	Triticum	aestivum	Triticum	aestivum
11	626234	372	Sistan-Balouchestan	ZAHEDAN	8613445	8411	7701-3	CWI67769				T.A			Triticum aestivum	Triticum	aestivum
12	625080	308	Markazi	SAVEH	8609608	3657	6845-2	CWI72118		IG 122191		T.A			Triticum aestivum	Triticum	aestivum	Triticum	aestivum
13	625081	308	Markazi	SAVEH	8609609	3658	6845-3	CWI72119		IG 122192		T.A			Triticum aestivum	Triticum	aestivum	Triticum	aestivum
14	625123	327	Markazi	KASHAN	8609715	3765	7657-6	CWI57793				T.A			Triticum aestivum	Triticum	aestivum
15	625127	327	Markazi	KASHAN	8609721	3771	7655-2	CWI72194				T.A			Triticum aestivum	Triticum	aestivum
16	625139	311	Markazi	ARAK	8609750	3800	1761-2	CWI72197				T.A			Triticum aestivum	Triticum	aestivum
17	625263	359	Mazandaran	MAZANDARAN	8610561	4613	6218-2	CWI66843				T.A			Triticum aestivum	Triticum	aestivum
18	626260	372	Sistan-Balouchestan	ZAHEDAN	8613474	8441	7149-3	CWI67794				T.A			Triticum aestivum	Triticum	aestivum
19	626261	372	Sistan-Balouchestan	ZAHEDAN	8613477	8444	7694-1	CWI67795				T.A			Triticum aestivum	Triticum	aestivum
20	626358	104	Esfahan	ESFAHAN	8613658	8624	7518-2	CWI67880		IG 122754		T.A			Triticum aestivum	Triticum	aestivum	Triticum	aestivum
21	626360	104	Esfahan	ESFAHAN	8613661	8627	7518-5	CWI67883		IG 122757		T.A			Triticum aestivum	Triticum	aestivum	Triticum	aestivum
22	626565	104	Esfahan	ESFAHAN	8614310	9298	7456-1	CWI73421				T.A			Triticum aestivum	Triticum	aestivum
23	626566	104	Esfahan	ESFAHAN	8614311	9299	7456-2	CWI73422				T.A			Triticum aestivum	Triticum	aestivum
24	626573	104	Esfahan	ESFAHAN	8614330	9318	7457-2	CWI73433				T.A			Triticum aestivum	Triticum	aestivum
25	626699	203	Ilam	ILAM	8600080	281	5781-8	CWI54496				P	PYRAMIDALE		Triticum turgidium	Triticum	aestivum
26	626706	186	Hamadan	MALAYER	8600090	294	6251-2	CWI54502								Triticum	aestivum
27	626736	255	Khorasan	SABZVAR	8600138	602	7003-2	CWI70918				T.A	GRAECUM	21	Triticum aestivum	Triticum	aestivum
28	626747	379	Yazd	ARDAKAN	8600154	656	7496-2	CWI54538				T.A	LUTINFLATUM	8.9	Triticum aestivum	Triticum	aestivum
29	626764	384	Yazd	YAZD	8600186	758	7607-1	CWI70927				T.A	ERYTHROSPERMUM	99.6	Triticum aestivum	Triticum	aestivum
30	626776	225	Khorasan	BIRJAND	8600205	822	7063-3	CWI54569								Triticum	aestivum
31	626814	104	Esfahan	ESFAHAN	8600261	979	7277-2	CWI54602				T.A	ALBINFLATUM	3.7	Triticum aestivum	Triticum	aestivum
32	626825	143	Esfahan	SHAHREZA	8600276	1011	6926-5	CWI54613				T.A	LEUCOSPERMUM	2.5	Triticum aestivum	Triticum	aestivum
33	626846	384	Yazd	YAZD	8600308	1068	7575-3	CWI54636				T.A	GRAECUM	0.9	Triticum aestivum	Triticum	aestivum
34	626855	344	Markazi	VARAMIN	8600319	1096	7034-1	CWI54641				T.A			Triticum aestivum	Triticum	aestivum
35	626872	153	Fars	SHIRAZ	8600342	1147	6786-2	CWI54656				T.A	MERIDIONALE		Triticum aestivum	Triticum	aestivum
36	626908	216	Kerman	SIRJAN	8600409	1312	7272-5	CWI54704								Triticum	aestivum
37	626923	161	Gilan	ASTARA	8600429	1342	6778-2	CWI70975								Triticum	aestivum
38	626924	161	Gilan	ASTARA	8600430	1343	6778-3	CWI70976								Triticum	aestivum
39	626932	200	Hormozgan	BANDAR-ABBAS	8600442	1370	7280-3	CWI54727								Triticum	aestivum
40	626881	19	Azarbayjan-Shargi	ARDABIL	8600366	1181	3189-8	CWI54674				T.A	PSEUDO-TURCICUM		Triticum aestivum	Triticum	aestivum
41	626883	151	Fars	NIRIZ	8600368	1183	6822-2	CWI54676				T.A	FERRUGINEUM		Triticum aestivum	Triticum	aestivum
42	626895	37	Azarbayjan-Shargi	MARAGHEH	8600389	1267	3201-2	CWI54690				T.V	PSEUDO-TURCICUM	15	Triticum aestivum	Triticum	aestivum
43	626904	42	Azarbayjan-Shargi	MIANEH	8600405	1308	2180-2	CWI70970				T.V	MESOPOTANICUM	15	Triticum aestivum	Triticum	aestivum
44	627072	398	Zanjan	ZANJAN	8600669	1698	6010-1	CWI54871				T.A	ERYTHROSPERMUM	91.3	Triticum aestivum	Triticum	aestivum
45	627099	283	Khouzestan	KHORAM-ABAD	8600710	1759	6272-1	CWI54894				T.A	GRAECUM		Triticum aestivum	Triticum	aestivum
46	627102	395	Zanjan	ROUD-BAR	8600715	1766	6781-1	CWI54897								Triticum	aestivum
47	627103	357	Mazandaran	GORGAN	8600716	1768	7102-3	CWI71040				T.A	NIGRO-ERYTHROSPERMUM	2	Triticum aestivum	Triticum	aestivum
48	627189	228	Khorasan	BOJNOURD	8600882	2009	7125-1	CWI55011								Triticum	aestivum
49	627055	395	Zanjan	ROUD-BAR	8600643	1654	6780-1	CWI54858								Triticum	aestivum
50	627057	162	Gilan	FOOMAN	8600647	1663	6835-7	CWI71020								Triticum	aestivum
51	627061	311	Markazi	ARAK	8600652	1671	1756-1	CWI71022				T.A	ERYTHROLEUCON	59	Triticum aestivum	Triticum	aestivum
52	627066	214	Kerman	RAFSANJAN	8600661	1687	7262-4	CWI54866								Triticum	aestivum
53	626933	200	Hormozgan	BANDAR-ABBAS	8600444	1373	7280-2	CWI54729								Triticum	aestivum
54	626943	220	Kerman	ZABOL	8600461	1397	7149-2	CWI54737				T.A	TURCICUM	6.5	Triticum aestivum	Triticum	aestivum
55	626958	14	Azarbayjan-Gharbi	REZAIEH	8600484	1430	6939-2	CWI54756				T.A	DELFI	33.2	Triticum aestivum	Triticum	aestivum
56	626978	104	Esfahan	ESFAHAN	8600515	1472	7513-5	CWI54778				T.A	ALBICUM	4	Triticum aestivum	Triticum	aestivum
57	627036	282	Khouzestan	BROUJERD	8600612	1619	6269-1	CWI71007				T.A	SUB-HAMEDANICUM		Triticum aestivum	Triticum	aestivum
58	627038	282	Khouzestan	BROUJERD	8600614	1621	6269-3	CWI71008				T.A	HAMEDANICUM		Triticum aestivum	Triticum	aestivum
59	627043	14	Azarbayjan-Gharbi	REZAIEH	8600621	1629	6347-2	CWI54848				T.A	ERRYTHROSPERMUM		Triticum aestivum	Triticum	aestivum
60	627054	170	Gilan	ROUD-BAR	8600642	1653	6779-1	CWI54857								Triticum	aestivum
61	627236	242	Khorasan	GONABAD	8600968	2153	7021-1	CWI74139				T.A	GRAECUM	94.6	Triticum aestivum	Triticum	aestivum
62	627299	381	Yazd	DASTJERD	8602098	729	7439-3	CWI55130				T.A	ALBINFLATUM	9	Triticum aestivum	Triticum	aestivum
63	627356	200	Hormozgan	BANDAR-ABBAS	8602207	1374	7280-7	CWI55188								Triticum	aestivum
64	627359	311	Markazi	ARAK	8602213	1668	2031-1	CWI55192				T.A			Triticum aestivum	Triticum	aestivum
65	627360	214	Kerman	RAFSANJAN	8602214	1692	7262-3	CWI55193								Triticum	aestivum
66	627385	65	Bakhtaran	GHASRE-SHIRIN	8602273	77	6960-12	CWI55230				T.A	ERYTHROLEUCON		Triticum aestivum	Triticum	aestivum
67	627399	394	Zanjan	MANJIL	8602304	129	6073-1	CWI71169								Triticum	aestivum
68	627410	37	Azarbayjan-Shargi	MARAGHEH	8602331	158	6126-1	CWI55256								Triticum	aestivum
69	627414	74	Bakhtaran	KANGAVAR	8602335	162	5783-1	CWI71177				T.A	ERYTHROLEUCON		Triticum aestivum	Triticum	aestivum
70	627416	91	Bakhtaran	SANJABI	8602337	164	6313-2	CWI71179								Triticum	aestivum
71	627417	91	Bakhtaran	SANJABI	8602339	166	6469-2	CWI55260				T.A	MESOPOTANICUM		Triticum aestivum	Triticum	aestivum
72	627423	174	Hamadan	HAMADAN	8602354	182	6229-3	CWI55267				T.A	ERYTHROLEUCON		Triticum aestivum	Triticum	aestivum
73	627460	255	Khorasan	SABZVAR	8602436	526	7002-1	CWI71203				T.A	MEERIDIONALE	66	Triticum aestivum	Triticum	aestivum
74	627484	379	Yazd	ARDAKAN	8602511	593	7497-4	CWI74159				T.A	SUB-HOSTIANUM	1.6	Triticum aestivum	Triticum	aestivum
75	627787	52	Azarbayjan-Shargi	TABRIZ	8603258	312	6485-2	CWI55542				T.A	GRAECUM	23.1	Triticum aestivum	Triticum	aestivum
76	627842	211	Kerman	KERMAN	8603985	459	7685-3	CWI71344				T.A	MERIDIONALE	13.5	Triticum aestivum	Triticum	aestivum
77	627845	370	Sistan-Balouchestan	ZABOL	8603997	472	7702-2	CWI74356				T.V	ERYTHROSPERMUM	5.1	Triticum aestivum	Triticum	aestivum
78	627849	370	Sistan-Balouchestan	ZABOL	8604008	484	7706-3	CWI71348				T.V	TURCICUM	6.1	Triticum aestivum	Triticum	aestivum
79	627852	370	Sistan-Balouchestan	ZABOL	8604012	489	7708-2	CWI71351				T.V	TURCICUM	38.3	Triticum aestivum	Triticum	aestivum
80	627853	370	Sistan-Balouchestan	ZABOL	8604015	493	7709-1	CWI71352				T.V	HOSTANIUM	55	Triticum aestivum	Triticum	aestivum
81	627856	364	Mazandaran	SARI	8604040	521	2660-2	CWI71356				T.A	ERYTHROSPERMUM	30	Triticum aestivum	Triticum	aestivum
82	627873	392	Zanjan	GAZVIN	8604084	571	5933-1	CWI55596				T.A	GRAECUM	19.28	Triticum aestivum	Triticum	aestivum
83	627688	131	Esfahan	NAEIN	8603128	155	7388-5	CWI55508				T.V	VELUTINUM	0.8	Triticum aestivum	Triticum	aestivum
84	627723	384	Yazd	YAZD	8603178	219	2897-5	CWI74261				T.A	TURCICUM	5	Triticum aestivum	Triticum	aestivum
85	627760	25	Azarbayjan-Shargi	AZAR-SHAHR	8603229	280	6043-3	CWI74296				T.A	MERIDIONALE		Triticum aestivum	Triticum	aestivum
86	627551	19	Azarbayjan-Shargi	ARDABIL	8602698	1337	5620-2	CWI74170				T.A	BENGALUSE	17	Triticum aestivum	Triticum	aestivum
87	627587	284	Kordestan	BANEH	8602975	306	6100-2	CWI74193				T.A	FERRUGINEUM		Triticum aestivum	Triticum	aestivum
88	627616	104	Esfahan	ESFAHAN	8603025	32	5756-6	CWI74214				T.V	PYROTRIX	0.54	Triticum aestivum	Triticum	aestivum
89	627881	52	Azarbayjan-Shargi	TABRIZ	8604095	588	6482-2	CWI71371				T.A	HAMEDANICUM	18.1	Triticum aestivum	Triticum	aestivum
90	627883	52	Azarbayjan-Shargi	TABRIZ	8604098	591	6482-5	CWI55600				T.A	FERRUGINEUM	13.38	Triticum aestivum	Triticum	aestivum
91	627905	347	Mazandaran	AMOL	8604142	641	6218-1	CWI71388				T.A	ERYTHROSPERMUM	51.1	Triticum aestivum	Triticum	aestivum
92	627908	311	Markazi	ARAK	8604146	645	6268-2	CWI55610				T.A	GRAECUM	14	Triticum aestivum	Triticum	aestivum
93	627948	308	Markazi	SAVEH	8604263	790	6472-1	CWI71411				T.A	ALBO-RUBRO-INFLATUM	96.47	Triticum aestivum	Triticum	aestivum
94	627963	174	Hamadan	HAMADAN	8604293	828	5178-2	CWI55642				T.A	MESOPOTANICUM	0.65	Triticum aestivum	Triticum	aestivum
95	627987	392	Zanjan	GAZVIN	8604358	908	5987-10	CWI55657				T.A	HAMEDANICUM	0.41	Triticum aestivum	Triticum	aestivum
96	627990	55	Bakhtaran	BAKHTARAN	8604367	918	6161-12	CWI55659				T.V	DELFI	0.35	Triticum aestivum	Triticum	aestivum
97	628012	55	Bakhtaran	BAKHTARAN	8604459	1034	6291-1	CWI55673				T.D	HORDEIFORME	97	Triticum turgidum	Triticum	aestivum
98	628084	357	Mazandaran	GORGAN	8604658	1288	6214-2	CWI55723				T.A	SUB-BARBARASSA	19.91	Triticum aestivum	Triticum	aestivum
99	628088	311	Markazi	ARAK	8604666	1299	6344-4	CWI55727				T.V	PSEUDO-HOSTIANUM	1.41	Triticum aestivum	Triticum	aestivum
100	628114	143	Esfahan	SHAHREZA	8604706	1345	7547-3	CWI55746				T.V	LEUCOSPERMUM	2	Triticum aestivum	Triticum	aestivum
101	628189	203	Ilam	ILAM	8604850	1510	6351-6	CWI55795				T.V	MESOPOTANICUM		Triticum aestivum	Triticum	aestivum
102	621619	286	Kordestan	BIJAR	8609087	3128	6326-4	CWI71852				T.A			Triticum aestivum	Triticum	aestivum
103	621650	376	Tehran	TEHRAN	8609174	3215	497-1	CWI74531		IG 122108		T.A			Triticum aestivum	Triticum	aestivum	Triticum	aestivum
104	621668	376	Tehran	TEHRAN	8609212	3254	489-8	CWI71888				T.A			Triticum aestivum	Triticum	aestivum
105	621669	376	Tehran	TEHRAN	8609214	3256	489-3	CWI74548				T.A			Triticum aestivum	Triticum	aestivum
106	621704	156	Gazvin	GHAZVIN	8609312	3356	6063-1	CWI71907		IG 122115		T.A			Triticum aestivum	Triticum	aestivum	Triticum	aestivum
107	621706	156	Gazvin	GHAZVIN	8609315	3359	2754-1	CWI71910		IG 122118		T.A			Triticum aestivum	Triticum	aestivum	Triticum	aestivum
108	621712	156	Gazvin	GHAZVIN	8609332	3380	5938-7	CWI71923				T.A			Triticum aestivum	Triticum	aestivum
109	621716	156	Gazvin	GHAZVIN	8609342	3390	5254-6	CWI71929				T.A			Triticum aestivum	Triticum	aestivum
110	620903	3	Azarbayjan-Gharbi	AZ-GH	8606159	887	6503-2	CWI55925		IG 121878		T.A			Triticum aestivum	Triticum	aestivum	Triticum	aestivum
111	621420	174	Hamadan	HAMADAN	8607898		6301-1	CWI57018				T.A			Triticum aestivum	Triticum	aestivum
112	621421	174	Hamadan	HAMADAN	8607899		6301-2	CWI57019				T.A			Triticum aestivum	Triticum	aestivum
113	621492	55	Bakhtaran	BAKHTARAN	8608259	2296	6136-6	CWI57240				T.A			Triticum aestivum	Triticum	aestivum
114	621565	174	Hamadan	HAMADAN	8608669	2710	5889-3	CWI57495				T.A			Triticum aestivum	Triticum	aestivum
115	622084	359	Mazandaran	MAZANDARAN	8610560	4612	6218-1	CWI72392				T.A			Triticum aestivum	Triticum	aestivum
116	622098	164	Gilan	GILAN	8610600	4651	5778-5	CWI66864				T.A			Triticum aestivum	Triticum	aestivum
117	622099	164	Gilan	GILAN	8610603	4654	6070-1	CWI66867				T.A			Triticum aestivum	Triticum	aestivum
118	622105	164	Gilan	GILAN	8610615	4666	5747-3	CWI72397				T.A			Triticum aestivum	Triticum	aestivum
119	622247	364	Mazandaran	SARI	8610962	5011	5694-2	CWI72458				T.A			Triticum aestivum	Triticum	aestivum
120	622264	348	Mazandaran	BABOL	8610987	5036	7333-1	CWI49895				T.A			Triticum aestivum	Triticum	aestivum
121	622272	347	Mazandaran	AMOL	8610997	5046	7335-1	CWI67063				T.A			Triticum aestivum	Triticum	aestivum
122	622311	247	Khorasan	MASHHAD	8611152	5202	6432-4	CWI72495		IG 122392		T.A			Triticum aestivum	Triticum	aestivum	Triticum	aestivum
123	621717	156	Gazvin	GHAZVIN	8609348	3396	6719-2	CWI71931				T.A			Triticum aestivum	Triticum	aestivum
124	621735	156	Gazvin	GHAZVIN	8609375	3423	5255-1	CWI71953				T.A			Triticum aestivum	Triticum	aestivum
125	621736	156	Gazvin	GHAZVIN	8609376	3424	5255-2	CWI71954				T.A			Triticum aestivum	Triticum	aestivum
126	621869	311	Markazi	ARAK	8609894	3943	6267-4	CWI72226				T.A			Triticum aestivum	Triticum	aestivum
127	621908	311	Markazi	ARAK	8609968	4017	2040-2	CWI72271				T.A			Triticum aestivum	Triticum	aestivum
128	622063	398	Zanjan	ZANJAN	8610503	4553	5934-2	CWI72383				T.A			Triticum aestivum	Triticum	aestivum
129	623109	381	Yazd	DASTJERD	8600170	723	7439-2	CWI54547				T.A	GRAECUM	12.2	Triticum aestivum	Triticum	aestivum
130	623123	153	Fars	SHIRAZ	8600348	1153	6830-3	CWI54661				T.A			Triticum aestivum	Triticum	aestivum
131	623125	153	Fars	SHIRAZ	8600362	1178	6814-4	CWI54670				T.A			Triticum aestivum	Triticum	aestivum
132	623127	149	Fars	FASA	8600364	1180	6813-2	CWI54672				T.A	TURCICUM		Triticum aestivum	Triticum	aestivum
133	623008	104	Esfahan	ESFAHAN	8614087	9074	7556-3	CWI74680				T.A			Triticum aestivum	Triticum	aestivum
134	623069	104	Esfahan	ESFAHAN	8614329	9317	7457-1	CWI73432				T.A			Triticum aestivum	Triticum	aestivum
135	623090	94	Bakhtaran	SHAH-ABAD	8600045	230	2243-1	CWI54471				T.A	ERYTHROSPERMUM		Triticum aestivum	Triticum	aestivum
136	623091	247	Khorasan	MASHHAD	8600048	232	5806-1	CWI70894				T.A	ALBORUBRUM	69	Triticum aestivum	Triticum	aestivum
137	622379	247	Khorasan	MASHHAD	8611291	5342	7069-1	CWI67210		IG 122481		T.A			Triticum aestivum	Triticum	aestivum	Triticum	aestivum
138	622894	104	Esfahan	ESFAHAN	8613659	8625	7518-3	CWI67881		IG 122755		T.A			Triticum aestivum	Triticum	aestivum	Triticum	aestivum
139	623266	14	Azarbayjan-Gharbi	REZAIEH	8602192	1136	5208-3	CWI55181				T.A			Triticum aestivum	Triticum	aestivum
140	623274	68	Bakhtaran	GILANE-GHARB	8602279	104	5791-13	CWI55234				T.T	MELANATHERUM		Triticum turgidum	Triticum	aestivum
141	623291	197	Hamadan	TOYSERKAN	8602365	193	6547-2	CWI55276				T.A	FERRUGINEUM		Triticum aestivum	Triticum	aestivum
142	623318	379	Yazd	ARDAKAN	8602543	631	7499-2	CWI71221	CWI55361			T.A	SUB-HOSTIANUM	18.7	Triticum aestivum	Triticum	aestivum
143	623338	153	Fars	SHIRAZ	8602686	1229	6829-6	CWI74167				T.A	MERIDIONALE		Triticum aestivum	Triticum	aestivum
144	623344	68	Bakhtaran	GILANE-GHARB	8602889	220	5788-3	CWI74186				T.D	MELANOPUS		Triticum turgidum	Triticum	aestivum
145	623345	284	Kordestan	BANEH	8602981	312	6098-1	CWI74198				T.A	MERIDIONALE		Triticum aestivum	Triticum	aestivum
146	623377	217	Kerman	SOOFI-ABAD	8603165	203	5418-7	CWI74252				T.A	SUB-PSEULO	0.4	Triticum aestivum	Triticum	aestivum
147	623379	210	Kerman	JIROFT	8603167	205	5758-2	CWI74254				T.A	DELFI	8.14	Triticum aestivum	Triticum	aestivum
148	623136	10	Azarbayjan-Gharbi	MAHABAD	8600439	1364	3227-6	CWI54724								Triticum	aestivum
149	623139	153	Fars	SHIRAZ	8600462	1397	6823-2	CWI54738				T.A	DELFI		Triticum aestivum	Triticum	aestivum
150	623161	10	Azarbayjan-Gharbi	MAHABAD	8600624	1632	6943-1	CWI54849				T.A	ERYTHROSPERMUM	97	Triticum aestivum	Triticum	aestivum
151	623162	10	Azarbayjan-Gharbi	MAHABAD	8600626	1634	6943-3	CWI54851				T.A	FERRUGINEUM	0.7	Triticum aestivum	Triticum	aestivum
152	623169	170	Gilan	ROUD-BAR	8600668	1696	6779-5	CWI71025								Triticum	aestivum
153	623176	225	Khorasan	BIRJAND	8600725	1779	7045-3	CWI54903				T.A	ERYTHROLEUCON	16.9	Triticum aestivum	Triticum	aestivum
154	623510	3	Azarbayjan-Gharbi	AZ-GH	8606161	889	6503-4	CWI55927		IG 121880		T.A			Triticum aestivum	Triticum	aestivum	Triticum	aestivum
155	623905	79	Bakhtaran	KERMANSHAH	8607380	12104-1	5783-2	CWI71625				T.A	ERYTHROSPERMUM	6.5	Triticum aestivum	Triticum	aestivum
156	623908	79	Bakhtaran	KERMANSHAH	8607383	12103	5783-5	CWI56702				T.A	BARBAROSSA		Triticum aestivum	Triticum	aestivum
157	623909	79	Bakhtaran	KERMANSHAH	8607384	13475-7	5784-1	CWI56703				T.A	DELFI	50.14	Triticum aestivum	Triticum	aestivum
158	623953	65	Bakhtaran	GHASRE-SHIRIN	8607446	12551-5	5797-5	CWI56757				T.A	ERYTHROLEUCON	2	Triticum aestivum	Triticum	aestivum
159	623980	197	Hamadan	TOYSERKAN	8607499	10837-4	5851-2	CWI56798				T.V	ERYTHROSPERMUM	8.3	Triticum aestivum	Triticum	aestivum
160	624215	174	Hamadan	HAMADAN	8607897		6299-3	CWI57017				T.A			Triticum aestivum	Triticum	aestivum
161	624240	203	Ilam	ILAM	8607949	40733-3	6352-2	CWI57057				T.A	GRAECUM	46.2	Triticum aestivum	Triticum	aestivum
162	624251	203	Ilam	ILAM	8607960	40779-8	6354-3	CWI57068				T.A	MESOPOTANICUM	1.31	Triticum aestivum	Triticum	aestivum
163	623475	203	Ilam	ILAM	8606083	18704-7	2230-2	CWI55893				T.A	FERRUGINEUM	4.5	Triticum aestivum	Triticum	aestivum
164	623503	203	Ilam	ILAM	8606137	18948-5	2852-2	CWI71582				T.A	ERYTHROSPERMUM	20	Triticum aestivum	Triticum	aestivum
165	623506	79	Bakhtaran	KERMANSHAH	8606149	57952-5	8032-1	CWI71586				T.A	GRAECUM	94.3	Triticum aestivum	Triticum	aestivum
166	623507	79	Bakhtaran	KERMANSHAH	8606150	57957-6	8032-2	CWI55919				T.A	ERYTHROLEUCON	3.1	Triticum aestivum	Triticum	aestivum
167	623508	79	Bakhtaran	KERMANSHAH	8606151	57962-6	8032-3	CWI55920				T.A	MESOPOTANICUM	2.1	Triticum aestivum	Triticum	aestivum
168	623382	210	Kerman	JIROFT	8603170	209	5758-5	CWI74256				T.A	SUB-PSEULO	0.86	Triticum aestivum	Triticum	aestivum
169	623417	370	Sistan-Balouchestan	ZABOL	8604017	494	7709-3	CWI71353				T.V	ERYTHROSPERMUM	3.2	Triticum aestivum	Triticum	aestivum
170	623421	52	Azarbayjan-Shargi	TABRIZ	8604099	592	6482-6	CWI71373				T.A	HOSTIANUM	15.26	Triticum aestivum	Triticum	aestivum
171	623428	52	Azarbayjan-Shargi	TABRIZ	8604394	950	6060-2	CWI55665				T.A	HAMEDANICUM	2.4	Triticum aestivum	Triticum	aestivum
172	623473	203	Ilam	ILAM	8606081	18937-4	2160-2	CWI55891				T.A	FERRUGINEUM	6	Triticum aestivum	Triticum	aestivum
173	624596	174	Hamadan	HAMADAN	8608622	2662	6234-1	CWI71789		IG 122051		T.A			Triticum aestivum	Triticum	aestivum	Triticum	aestivum
174	624804	65	Bakhtaran	GHASRE-SHIRIN	8608963	3004	6154-1	CWI57692				T.A			Triticum aestivum	Triticum	aestivum
175	624805	65	Bakhtaran	GHASRE-SHIRIN	8608964	3005	6154-2	CWI57693				T.A			Triticum aestivum	Triticum	aestivum
176	624818	203	Ilam	ILAM	8608986	3027	382-2	CWI71841		IG 122095		T.A			Triticum aestivum	Triticum	aestivum	Triticum	aestivum
177	624837	203	Ilam	ILAM	8609011	3052	6353-1	CWI57721		IG 122102		T.A			Triticum aestivum	Triticum	aestivum	Triticum	aestivum
178	624838	203	Ilam	ILAM	8609012	3053	6353-2	CWI57722		IG 122103		T.A			Triticum aestivum	Triticum	aestivum	Triticum	aestivum
179	624846	203	Ilam	ILAM	8609020	3061	5781-1	CWI57730				T.A			Triticum aestivum	Triticum	aestivum
180	624849	203	Ilam	ILAM	8609023	3064	5781-4	CWI57733				T.A			Triticum aestivum	Triticum	aestivum
181	624861	203	Ilam	ILAM	8609036	3077	6354-2	CWI57745				T.A			Triticum aestivum	Triticum	aestivum
182	624315	292	Kordestan	KORDESTAN	8608123	2156	6941-1	CWI57161				T.A			Triticum aestivum	Triticum	aestivum
183	624378	55	Bakhtaran	BAKHTARAN	8608261	2298	6280-2	CWI57242				T.A			Triticum aestivum	Triticum	aestivum
184	624381	55	Bakhtaran	BAKHTARAN	8608266	2303	6360-5	CWI57247				T.A			Triticum aestivum	Triticum	aestivum
185	624576	174	Hamadan	HAMADAN	8608563	2603	6222-2	CWI57455		IG 122021		T.A			Triticum aestivum	Triticum	aestivum	Triticum	aestivum
186	624580	174	Hamadan	HAMADAN	8608574	2615	6147-6	CWI57460		IG 122029		T.A			Triticum aestivum	Triticum	aestivum	Triticum	aestivum
187	624582	174	Hamadan	HAMADAN	8608580	2619	6229-2	CWI57463		IG 122032		T.A			Triticum aestivum	Triticum	aestivum	Triticum	aestivum
188	624585	174	Hamadan	HAMADAN	8608583	2622	6242-1	CWI71781		IG 122035		T.A			Triticum aestivum	Triticum	aestivum	Triticum	aestivum
189	624944	376	Tehran	TEHRAN	8609206	3247	5164-2	CWI74544				T.A			Triticum aestivum	Triticum	aestivum
190	624946	376	Tehran	TEHRAN	8609211	3253	5251-3	CWI74546				T.A			Triticum aestivum	Triticum	aestivum
191	624947	376	Tehran	TEHRAN	8609213	3255	489-2	CWI74547				T.A			Triticum aestivum	Triticum	aestivum
192	624956	376	Tehran	TEHRAN	8609233	3277	5261-3	CWI71892				T.A			Triticum aestivum	Triticum	aestivum
193	624963	376	Tehran	TEHRAN	8609251	3295	500-9	CWI74564				T.A			Triticum aestivum	Triticum	aestivum
194	624980	156	Gazvin	GHAZVIN	8609319	3363	6079-2	CWI71913		IG 122122		T.A			Triticum aestivum	Triticum	aestivum	Triticum	aestivum
195	624983	156	Gazvin	GHAZVIN	8609322	3366	6079-6	CWI71916		IG 122125		T.A			Triticum aestivum	Triticum	aestivum	Triticum	aestivum
196	624985	156	Gazvin	GHAZVIN	8609327	3375	5938-2	CWI71918	CWI57782	IG 122128		T.A			Triticum aestivum	Triticum	aestivum	Triticum	aestivum
197	624990	156	Gazvin	GHAZVIN	8609356	3404	5239-1	CWI71938				T.A			Triticum aestivum	Triticum	aestivum
198	625047	308	Markazi	SAVEH	8609534	3582	6843-2	CWI72063		IG 122135		T.A			Triticum aestivum	Triticum	aestivum	Triticum	aestivum
199	624863	203	Ilam	ILAM	8609038	3079	6351-1	CWI57746				T.A			Triticum aestivum	Triticum	aestivum
200	624864	203	Ilam	ILAM	8609039	3080	6351-2	CWI57747				T.A			Triticum aestivum	Triticum	aestivum
201	624894	286	Kordestan	BIJAR	8609086	3127	6326-3	CWI74495				T.A			Triticum aestivum	Triticum	aestivum
202	624900	286	Kordestan	BIJAR	8609094	3135	6717-5	CWI71853				T.A			Triticum aestivum	Triticum	aestivum
203	624901	286	Kordestan	BIJAR	8609095	3136	6717-6	CWI74501				T.A			Triticum aestivum	Triticum	aestivum
204	624910	190	Hamadan	NAHAVAND	8609110	3151	6282-2	CWI74508				T.A			Triticum aestivum	Triticum	aestivum
205	624911	190	Hamadan	NAHAVAND	8609111	3152	6282-3	CWI74509				T.A			Triticum aestivum	Triticum	aestivum
206	624925	186	Hamadan	MALAYER	8609153	3194	6345-1	CWI71875				T.A			Triticum aestivum	Triticum	aestivum
207	624939	376	Tehran	TEHRAN	8609197	3238	484-1	CWI74537				T.A			Triticum aestivum	Triticum	aestivum
208	624941	376	Tehran	TEHRAN	8609200	3241	484-4	CWI74540				T.A			Triticum aestivum	Triticum	aestivum
