## Supplemental Table 4 for "Identification of novel leaf rust seedling resistance loci in Iranian bread wheat germplasm using genome-wide association mapping"

Identification of novel leaf rust seedling resistance loci in Iranian bread wheat germplasms using genome?wide association mapping
Journal of plant growth regulation
Saba Delfan
Mohammad Reza Bihamta_ Professor_ University of Tehran_Email: mrghanad@ut.ac.ir_
� Seyed Taha Dadrezaei
Alireza Abbasi
Hadi Alipour
Jafargholi Imani
Karl-Heinz Kogel
Supplementary Table 2. List of 320 Iranian wheat accessions and their infection type response to five Puccinia triticina (Pt) races
	PKTTT		PFTTT		PDTRR		PDKTT		PKTTS
Genptype	Rep 1	Rep 2	Rep 1	Rep 2	Rep 1	Rep 2	Rep 1	Rep 2	Rep 1	Rep 2
620903	3+	3+	3+	3+	3+	3+	3+	3+	3+	3+
621420	3+	3+	3+	3+	3+	3+	3+	3	3+	3+
621421	3+	3+	3	3+	3+	3+	3+	3	3+	3+
621492	4	4	3+	3+	3+	3+	3	3	3+	3+
621565	3+	3+	3+	3+	4	4	3+	3+	3+	3+
621619	3+	3+	3+	3	3+	3+	3+	3+	3+	3+
621650	; 3	; 3	3 ;	3 ;	;	0	3+	3+	4	4
621668	3+	3+	3	3+	3+	3+	3	3+	3+	3+
621669	3+	3+	3+	3+	3+	3+	3+	3+	3+	3+
621704	4	4	3+	3+	3+	3+	3+	3+	3+	3+
621706	3+	3+	3+	3+	3+	3+	3+	3	3+	3+
621712	3+	3+	3+	3+	3+	3+	3+	4	3+	3+
621716	3+	3+	3	3+	3+	3+	3+	3+	3+	3+
621717	3+	3+	3+	3	3+	3+	3+	4	3+	3+
621735	3+	3+	3	3+	3+	3+	3	3+	3+	3+
621736	3+	3+	3+	3+	3+	3+	3+	3+	3+	3+
621869	3+	3+	3+	3+	3+	3+	3+	3+	3+	3+
621908	3+	3+	3+	3+	3	3	3	3	3+	3+
621910	3+	3+	33-	2+	3+	3+	3	3+	3+	3+
622063	3+	3+	3+	3+	3+	3+	3+	3+	4	4
622084	; 1	; 1	; 1	; 1	; 1	; 1	3 ;	3 ;	; 1	; 1
622098	3+	3+	3+	3+	3+	3+	3+	3	3+	3+
622099	; 1	; 1	; 13	2+ ;	;	; 1	; 3	; 3	; 1	; 1
622105	; 1	;	; 3	; 1	3 ;	3 3-	3	3	33-	3 3-
622247	; 1	; 1	; 1	; 1	;	; 1 2-	3 2 1 ;	3 ;	;	; 1
622264	; 1	; 2 1	; 1 2	; 1 2 3	;	; 1	; 1 2	; 1	; 1 2	; 1 2
622272	; 1 2	; 1	31 ;	; 2 3	;	; 1	; 3	; 1 2	; 1	;
622311	3+	3+	3+	3	3+	3+	3	3+	3+	3+
622379	3+	3+	3+	3+	3+	3+	3	3+	3+	3+
622894	3+	3+	3+	3+	3+	3+	3	3	4	4
623008	3+	3+	3+	3+	3+	3+	3	3+	3+	3+
623069	3+	3+	3+	4	3+	3+	3+	3	3+	3+
623090	3+	3+	3+	3+	3+	3+	3+	3+	3+	3+
623091	3+	3+	3+	3+	3+	3+	3 3-	33-	3+	3+
623109	3+	3+	3+	3+	3 3-	3	3+	3+	.	3+
623123	4	4	3+	3	3+	3+	3	3	3+	3+
623125	3+	3+	3+	3+	3+	3+	3+	4	3+	3+
623127	3+	3+	3+	3+	3+	3+	3	3+	3+	3+
623136	4	4	3	3	; 1	1 2	4	3	; 1 2 3	; 2
623139	3+	3+	3+	3+	3+	3+	3+	3	3	3
623161	3+	3+	3+	3+	3+	3+	3	3+	3+	3+
623162	3+	3+	3+	3+	3+	3+	3	3-	3+	3+
623169	3+	3+	3+	3	3+	3	3+	3+	3+	3+
623176	4	4	3+	3+	3+	3+	3+	3+	3+	3+
623266	3+	3+	3+	3+	3+	3+	3+	3+	3+	3+
623274	3+	3+	3+	3+	3+	3+	3	3+	3+	3+
623291	3+	3+	3+	3+	3+	3+	3+	3+	3+	3+
623318	3+	3+	; 1 2	3 ;	; 1	; 1	3	3	3+	3+
623338	3+	3+	3+	3+	3+	3+	3+	3+	3+	3+
623344	3+	3+	3+	3+	3+	3+	3+	3+	3+	3+
623345	3+	3+	3+	4	3+	3+	3	3	3+	3+
623377	; 3	; 3	3 ;	; 3	; 3	; 3	3	3	4	4
623379	3+	3+	3	3+	3+	3+	3+	3+	3+	3+
623382	3+	3+	3+	3+	3+	3+	4	3+	4	4
623417	3+	3+	3+	3	3+	3+	3+	3+	3+	3+
623421	3+	3+	3+	3+	3+	3+	3+	3+	3+	3+
623428	; 3	; 3	3 ;	3 ;	0	0	3+	3+	3+	3+
623473	3+	3+	3	3	; 1 2	1 2 3	3+	3+	3+	3+
623475	4	4	3	3+	3+	3+	3+	3+	3+	3+
623503	3+	3+	3+	3	3+	3+	4	3+	3+	3+
623506	3+	3+	3	3+	3+	3+	3+	3+	3+	3+
623507	3+	3+	3+	3+	3+	3+	3	3+	3+	3+
623508	3+	3+	3+	3+	3+	3+	3+	3+	3+	3+
623510	3+	3+	3+	3+	3+	3+	3+	3+	3+	3+
623905	3+	3+	3+	3+	3+	3+	3+	3+	3+	3+
623908	3+	3+	3+	3+	3+	3+	3+	3+	3+	3+
623909	3+	3+	3+	3+	3+	3+	3+	3+	3+	3+
623953	4	4	3+	3+	3+	3+	3+	3	3+	3+
623980	3+	3+	3+	3+	3+	3+	3 3-	3	3+	3+
624209	3+	3+	3	3+	3+	3+	3+	3+	3+	3+
624215	3+	3+	3 3-	2+ 3-	; 1 2	2+ ;	4	3+	3+	3+
624240	3+	3+	3	3+	3+	3+	3+	3+	3+	3+
624251	3+	3+	3+	3+	3+	3+	3+	3+	3+	3+
624315	3+	3+	3	3	3+	3+	3	3+	3+	3+
624318	3+	3+	3+	3	3	3	4	3+	3+	3+
624320	3+	3+	3	3+	; 1 2	3 2 1 ;	3+	3+	3	3
624378	3+	3+	3+	3	3+	3+	3	3+	3+	3+
624381	; 1	; 1	; 1 2	; 1 2	; 1	;	3 2 ;	; 3	; 1	; 1
624576	4	4	4	3+	3+	3+	3	3	3+	3+
624580	3+	3+	3+	3+	3+	3+	3+	3+	3+	3+
624582	3+	3+	3+	3+	3+	3+	3	3	3+	3+
624585	3+	3+	3+	3+	3+	3+	3+	3	3+	3+
624596	3+	3+	3	3+	3+	3+	3+	3+	3+	3+
624804	3+	3+	3+	3+	3+	3+	33-	3-	3+	3+
624805	3+	3+	3+	3+	3+	3+	3	3+	4	4
624818	3+	3+	3+	3	0	0	3	3	0	0
624837	3+	3+	3+	3+	3+	3+	3	3	3+	3+
624838	4	4	3+	3	3+	3+	3+	4	3+	3+
624846	3+	3+	3+	3+	3+	3+	3 3-	3	3+	3+
624849	3+	3+	3+	3+	3+	3+	3+	3	3+	3+
624861	3+	3+	3+	3	3+	3+	3	3	3+	3+
624863	3+	3+	3	3+	3	3	3+	3+	3+	3+
624864	3+	3+	4	3+	3+	3+	3+	3	3+	3+
624894	3+	3+	3+	3+	3+	3+	3+	3+	3+	3+
624900	3+	3+	3	3+	3+	3+	3+	3+	3+	3+
624901	3+	3+	3+	3	3+	3+	3	4	3+	3+
624910	3+	3+	3+	3+	3+	3+	3	3	3+	3+
624911	3+	3+	3+	3+	3+	3+	3+	3+	3+	3+
624925	3+	3+	3+	3+	3+	3+	3+	3+	3+	3+
624939	3+	3+	3+	3+	3+	3+	3+	3+	3+	3+
624941	3+	3+	3+	3+	3+	3+	3	3+	3+	3+
624944	3+	3+	3+	3+	3+	3+	3	3	3+	3+
624946	4	4	3+	3+	3+	3+	3-	3	4	4
624947	3+	3+	3+	3	3+	3+	3+	3+	3+	3+
624956	3+	3+	3+	3+	3+	3+	3	3+	3+	3+
624963	3+	3+	3+	3	3+	3+	3+	4	3+	3+
624980	3+	3+	3+	3+	3+	3+	3+	3+	3+	3+
624983	3+	3+	3+	3+	3+	3+	3	3+	3+	3+
624985	3+	3+	3+	3+	3+	3+	3+	3+	3+	3+
624990	3+	3+	3+	3+	3+	3+	3+	3+	3+	3+
625047	3+	3+	3+	3+	3+	3+	3	3+	3+	3+
625080	3+	3+	3+	3+	4	4	3+	3+	3+	3+
625081	3+	3+	3+	3+	3+	3+	3+	3+	3+	3+
625123	3+	3+	3+	3+	3+	3+	3	33-	3+	3+
625127	3+	3+	3+	3+	3+	3+	3+	3+	3	3
625139	3+	3+	3+	3+	3+	3+	3+	3	3+	3+
625263	4	4	3+	3+	3+	3+	3+	3+	3+	3+
625281	3+	3+	3+	3+	3+	3+	3+	3+	3+	3+
625362	3+	3+	3+	3+	3 3-	3 3-	3	3	3+	3+
625433	3+	3+	3+	3+	3+	3+	3	3+	3+	3+
625661	4	4	3+	3+	3	3	3	3+	3+	3+
625810	3+	3+	3+	3	3+	3+	3	3	3+	3+
626154	3+	3+	3+	3	3+	3+	3+	3+	3+	3+
626156	3+	3+	3+	3+	3+	3+	3+	3+	3+	3+
626158	3+	3+	3+	3+	3+	3+	3+	3+	3+	3+
626215	4	4	3+	3+	3+	3+	3+	3	3+	3+
626223	4	4	3	3+	3+	3+	4	3+	3+	3+
626226	3+	3+	3+	3+	3+	3+	3+	3+	3+	3+
626234	2+	3 ;	3 2	2+	2 ;	3-	3+	3+	4	4
626260	3+	3+	3+	3+	3+	3+	3-	3+	3+	3+
626261	3+	3+	3+	3+	3+	3+	3	3+	3+	3+
626358	3+	3+	4	3+	3+	3+	3	3	3+	3+
626360	3+	3+	3+	3+	3+	3+	3	3	3+	3+
626482	3+	3+	3+	3	3+	3+	3+	3+	3+	3+
626565	3+	3+	3+	3	3+	3+	3+	3+	3+	3+
626566	3+	3+	3+	3+	3+	3+	3+	3+	3+	3+
626573	3+	3+	3	3+	3+	3+	3	3+	3+	3+
626699	3+	3+	3+	3	3+	3+	3-	33-	3+	3+
626706	3+	3+	3+	3+	3+	3+	3+	3+	3+	3+
626736	3+	3+	3+	3+	3+	3+	3	3+	3+	3+
626744	3+	3+	3	3+	3+	3+	3+	3	3+	3+
626747	3+	3+	3+	3+	3+	3+	3	3+	3+	3+
626764	3+	3+	3+	3+	3+	3+	3-	3-	3+	3+
626776	3+	3+	3+	3+	3+	3+	3+	3+	3+	3+
626814	4	4	3+	3+	3+	3+	3	3+	3+	3+
626825	3+	3+	3+	3+	3+	3+	3+	3+	3+	3+
626846	4	4	3+	3+	3+	3+	3	3	4	4
626855	3+	3+	3+	3+	3+	3+	3+	3+	3+	3+
626872	3+	3+	3+	3	3+	3+	3+	3+	3+	3+
626881	3+	3+	3+	3	3+	3+	3	3	3+	3+
626883	3+	3+	3+	3+	3+	3+	3+	3+	3+	3+
626895	3+	3+	4	3+	3+	3+	3+	3+	3+	3+
626904	3+	3+	4	4	3+	3+	3	3	3+	3+
626908	3+	3+	3+	3+	3+	3+	3+	3+	3+	3+
626923	3+	3+	3+	3+	3+	3+	3	3	3+	3+
626924	3+	3+	2+	2+ 1 ;	3+	3+	3	3	3 2 1 ;	2+
626932	3+	3+	3+	3	3+	3+	3+	3	3+	3+
626933	3+	3+	3+	3+	3+	3+	3+	3	3+	3+
626943	3+	3+	3+	3+	3+	3+	3+	3+	3+	3+
626958	3+	3+	3+	3+	3+	3+	3+	3	3+	3+
626978	3+	3+	3+	3+	3 3-	3	3+	3+	3+	3+
627036	3+	3+	3+	3+	3+	3+	3+	4	3+	3+
627038	3+	3+	3+	3+	3+	3+	3+	3+	3+	3+
627043	3+	3+	3+	3+	3+	3+	3+	3+	3+	3+
627054	3+	3+	3+	3+	3+	3+	4	3+	3+	3+
627055	3+	3+	3+	3	3+	3+	3+	3+	3+	3+
627057	; 1 3	; 1 2	;12+	; 1 2	;	;	3	3 2	; 1 2 3	1 2
627061	; 3	; 3	3 ;	; 3	3+	3+	3	3	3+	3+
627066	3+	3+	3+	3+	3+	3+	3+	3	3+	3+
627072	3+	3+	3	3+	3+	3+	3+	3+	4	4
627099	3+	3+	3+	3+	3+	3+	3	3+	3+	3+
627102	3+	3+	3+	3+	3+	3+	3	3+	3+	3+
627103	3+	3+	2+3-	3 3-	; 2	; 3	3+	3+	2 ;	3-
627189	; 2 3	; 3	3-;	3 ;	;	;	3 2 ;	3 2 ;	3+	3+
627236	3+	3+	3+	3+	3+	3+	3+	3+	3+	3+
627299	3+	3+	3+	3+	3+	3+	3+	3+	4	4
627356	3+	3+	3+	3+	3+	3+	3+	3+	3+	3+
627359	3+	3+	3+	3+	3+	3+	3+	3+	4	4
627360	3+	3+	3+	3+	3+	3+	3+	3+	3+	3+
627385	3+	3+	3+	3+	3+	3+	3	3+	3+	3+
627399	3+	3+	3+	3+	3+	3+	3	3	3+	3+
627410	3+	3+	3	3	3+	3+	3	3+	3+	3+
627414	3+	3+	3+	3+	3+	3+	3+	3	3+	3+
627416	3+	3+	3+	3+	3+	3+	3	3+	3+	3+
627417	3+	3+	3+	3+	3+	3+	3+	3+	3+	3+
627423	3+	3+	3+	3+	3+	3+	3+	3+	3+	3+
627460	3+	3+	3+	3+	3+	3+	3	3+	3+	3+
627466	3+	3+	3+	3+	3+	3+	3+	3	3+	3+
627484	3+	3+	3+	3+	3+	3+	3+	3	3+	3+
627497	3+	3+	3+	3+	3+	3+	3	3	3+	3+
627551	3+	3+	3+	3	3+	3+	3+	3	4	4
627587	3+	3+	3+	3+	3+	3+	3+	3	3+	3+
627616	3+	3+	3+	3+	3+	3+	3	3+	3+	3+
627688	3+	3+	3+	3+	3+	3+	3+	3+	3+	3+
627723	3+	3+	; 3	3 ;	3 2 1 ;	; 1	4	3	3+	3+
627760	3+	3+	3+	3+	3+	3+	3	3+	3+	3+
627787	3+	3+	3	3+	3+	3+	3	3	3+	3+
627842	3+	3+	3+	3+	3+	3+	3+	3+	3+	3+
627845	3+	3+	3	3+	3+	3+	3	3	3+	3+
627849	3+	3+	3+	3+	3+	3+	3+	3+	3+	3+
627852	3+	3+	3+	3	3+	3+	3+	3+	3+	3+
627853	3+	3+	3	3	3+	3+	3+	3+	4	4
627856	; 1 2	; 1	; 1	; 1	;	; 1	; 3 2 1	; 3 2	; 1 2	; 1
627873	3+	3+	3+	3+	3+	3+	3-	3+	3+	3+
627881	3+	3+	3+	3+	3+	3+	3	33-	3+	3+
627883	3+	3+	3+	3+	3+	3+	3	3	3+	3+
627905	3+	3+	3 2 1 ;	2+ 1 ;	4	4	3+	3	3	3
627908	3+	3+	3+	3+	3+	3+	3-	3-	3+	3+
627948	3+	3+	3+	3+	3+	3+	3+	3	3+	3+
627963	; 1	; 1	; 1	; 1 2	; 1	;	; 3	; 3 1	; 1 2	12;
627987	3+	3+	3	3+	3+	3+	3	3	3+	3+
627990	3+	3+	3	3+	3-	3	3	33-	3+	3+
628012	; 1 2	; 3	3 3-	33-	; 1	; 2	3	3+	3 ;	2+ 3
628084	3+	3+	3+	3+	3+	3+	3+	3+	3+	3+
628088	3+	3+	3+	3+	3+	3+	3 3-	33-	3+	3+
628114	3+	3+	3+	3+	3+	3+	3+	3+	3+	3+
628189	3+	3+	3+	3+	3+	3+	3	3+	3+	3+
4820	3+	3+	3+	3+	3	3	3+	3+	3+	3+
80918NA	4	4	3	3+	3+	3+	3+	3	3+	3+
ADL	3+	3+	3+	3+	3+	3+	3	3+	3+	3+
AFLAK	3+	3+	3+	3	3+	3+	4	3+	3+	3+
AKBARI	3+	3+	3+	3+	3+	3+	3+	3-	3+	3+
AKOVA	3+	3+	3+	3+	3+	3+	3+	3	3+	3+
ALBORZ	3+	3+	; 3	3 2 1 ;	; 1 2	; 1 3-	3	33-	; 1 2 3	; 3
ALVAND	3+	3+	3+	3+	3+	3+	3+	3+	3+	3+
ARTA	3+	3+	3	3+	3	3	3	3+	3+	3+
ARVAND	3+	3+	3	3	3	3	4	3+	3+	3+
ARYA	4	4	2+ ;	2+ ;	; 1	; 1 2	3 ;	3;	; 1 2	; 1
ATRAK	3+	3+	3+	3	0	0	3+	4	; 2+	; 3
AZADI	4	4	3+	3	3+	3+	3	3	3+	3+
AZAR1	4	4	3+	3	3+	3+	3	3	3+	3+
AZAR2	3+	3+	3+	3	3	3	3-	3	3+	3+
BAHAR	3+	3+	; 3	3 ;	; 1 2	; 1	3	3	3+	3+
BAM	4	4	3	3+	2+ 3-	2+ 3-	3	3+	3+	3+
BAYAT	3+	3+	3+	3+	3+	3+	3+	3	3+	3+
BEZOSTAYA	3+	3+	3+	3+	3+	3+	3+	3	3+	3+
BISTON	3+	3+	3+	3+	3+	3+	3	3+	3+	3+
CASGOGEN	; 1 2+	; 1 2+	3	3+	3	3	3	3	3+	3+
CHAMRAN	3+	3+	3+	3+	0	0	3	3+	3+	3+
CHAMRAN2	3+	3+	3+	3	0	0	3+	3	3+	3+
DARAB1	3+	3+	3 ;	3 ;	; 1	; 1	3+	3+	3+	3+
DARAB2	3+	3+	3	3	2+ 3	2+ 3	3+	3+	3+	3+
DARYA	3+	3+	3	3+	3+	3+	4	3+	3+	3+
DASTJERDI	3+	3+	3	3	; 2	; 2	3	3	3+	3+
DEHDASHT	3+	3+	; 1	; 1	; 1 2	1	3	3+	; 2	; 2
DENA	3+	3+	; 1 2+	2 1 ;	; 1 2	2-	3	3+	; 1 2	2
DEYHEM	3+	3+	3+	3+	3+	3+	3+	3+	3+	3+
DEZ	; 1 2+	2+ ;	; 3	; 3	3	3	3	3	; 1 3	; 1 3
DN11	3+	3+	3	3	3+	3+	3+	3+	3+	3+
FALAT	3+	3+	3	3+	;	;	3 2	33_ 2	3 2 1 ;	; 3
FONG	3+	3+	3 ;	; 1 3	; 1	; 2	3+	3+	3+	3+
FRONTANA	3+	3+	; 3	2+ 3 ;	; 1 2 3	; 1	3	3	3+	3+
GAHAR	3+	3+	3+	3+	3+	3+	3+	3+	3+	3+
GHABOUS	3+	3+	3 2	3 ;	;	; 1	3	3	3+	3+
GHODS	4	4	3+	3	3+	3+	3+	3+	4	4
GOLESTAN	3+	3+	3	3	3	3	3+	3+	3+	3+
HAMOON	3+	3+	3 ;	; 3	; 1	3 ;	3+	3+	3+	3+
HIRMAND	; 1 2	; 1	3 ;	3 ;	; 3	; 3	3+	3+	3+	3+
HOMA	3+	3+	3+	3+	3+	3+	3+	3+	3+	3+
INIA	3+	3+	3+	3+	0	;	3+	3+	3+	3+
KARAJ1	3+	3+	3	3	3+	3+	3	3	3+	3+
KARAJ2	;	; 3	; 3	; 3	;	;	3	3	3 2 1 ;	3 ;
KARAJ3	3+	3+	3+	3	3+	3+	3+	3+	3+	3+
KARIM	0	0	3+	3+	0	0	3 3-	3	0	0
KARKHEH	3+	3+	; 2+	3 ;	; 1	; 1	3 ;	3 1 ;	; 1 2	; 1
KAVEH	3+	3+	3 ;	3 2 1 ;	3	3	3+	3+	3 2 1 ;	; 2 3
KAVIR	3+	3+	; 1 2	; 1 2	3 ;	2+ 3	4	3+	3 2 1 ;	; 3
KHAZAR1	33-	33-	; 1 2 3	; 1 2 3	; 1	; 1	4	3+	3+	3+
KOOHDASHT	3+	3+	3	3	2+ 3-	2+ 3-	3	3+	3 2 1 ;	3-
MAHDAVI	3+	3+	3	3	3+	3+	3+	3	3+	3+
MAROON	3+	3+	3+	3	3 2 1 ;	3-	3	3+	3+	3+
MARVDASHT	3	3	3	3	; 3	; 3	3+	3+	3+	3+
MIHAN	3+	3+	3+	3+	3+	3+	3+	3	3+	3+
MOGHAN1	3+	3+	3	3+	3+	3+	3+	3+	3+	3+
MOGHAN2	3+	3+	3 ;	3 ;	; 1 2	; 3	3+	33-	3+	3+
MOGHAN3	3+	3+	3+	3+	0	0	3 3-	33-	3+	3+
MORVARID	; 1 2	; 1 3-	; 1 2 3	3 2 1 ;	; 1	; 1	3	3	; 1 2 3	; 3
MV17	3+	3+	3	3	; 3	; 3	3	3+	; 3	; 3
NAVID	; 3	; 3	3 ;	3 ;	; 3	; 3	3	3+	; 3	; 3
NAZ	3+	3+	3	3+	3+	3+	3+	3+	3+	3+
NEISHABOUR	3+	3+	2+ 3-	3 3-	; 1 2-	; 1	3	3+	2+ 3-	2+ 3-
NICKNEJAD	3+	3+	3	3	3+	3+	3+	3	3+	3+
OFOG	3+	3+	3 ;	3 3- ;	3 ;	3 3-	3+	33-	3+	3+
OHADI	3+	3+	3+	3	3+	3+	3	3	3+	3+
OMID	3+	3+	3+	3+	3+	3+	3	3+	3+	3+
PANJAMO62	4	4	3	3	3	3	3+	3+	3	3
PARSI	; 3	; 3	; 3	3 ;	; 3	; 3	3	3+	3+	3+
PISHGAM	0	0	; 3	; 3	0	; 1	3+	3+	3+	3+
PISHTAZ	; 3	; 3	3 ;	3 ;	; 3	; 3	3-	3	3+	3+
RASHID	0	;	3 ;	3 ;	; 3	; 3	3- ;	3 ;	3+	3+
RASOUL	4	4	3+	3+	3+	3+	3+	3	3+	3+
REYHANI	3+	3+	3+	3+	3+	3+	3	3+	3+	3+
RIJAW	3+	3+	; 3	3;	;	; 2 1	3+	3+	3+	3+
ROSHAN	3+	3+	3+	3+	3+	3+	3+	3+	3+	3+
SABALAN	3+	3+	3	3	3+	3+	3-	3	3+	3+
SARDARI	3+	3+	3+	3+	3+	3+	3	3-	3+	3+
SHAHI	3+	3+	3+	3	3+	3+	3	3	3+	3+
SHAHPASSAND	3+	3+	3	3+	3+	3+	3+	3+	3+	3+
SHARYAR	3+	3+	3+	3+	3+	3+	3+	3	3+	3+
SHINGHAI	2+	2+	3 ;	; 3	;	; 1	33-	33-	3 3-	33-
SHIRAZ	3+	3+	3+	3+	3+	3+	3+	4	3+	3+
SHIROODI	3+	3+	3+	3+	0	0	3+	3+	3+	3+
SIMIRE	3+	3+	3	3+	; 3	; 3	3+	3	3+	3+
SIRVAN	; 3	; 3	3 ;	; 3	3+	3+	3	3	3+	3+
SISON	3+	3+	2+ ;	2+	; 1 2	1	3	3	3+	3+
SISTAN	3+	3+	3 2 1	3 2 1	3 3-	3_ 3	3	33-	3	3
SIVAND	3+	3+	3+	3+	3+	3+	3	3	3+	3+
SPAHAN	3+	3+	; 3	2 1 ;	; 1 2	; 3 1	3+	3+	3 2 1 ;	; 1
STAR	3+	3+	3+	3	3+	3+	3	3+	3+	3+
TABASI	3+	3+	3+	4	3+	3+	3+	3+	3+	3+
TAJAN	3+	3+	; 1 2 3	; 3	3_3	3_ 3	4	3+	3 2 1 ;	; 1 2 3
TAKAB	3+	3+	3+	3+	3+	3+	3+	3+	3+	3+
TOUBARI	3+	3+	3+	3	3+	3+	3+	3+	4	4
TOUS	3+	3+	3	3	3+	3+	3+	3+	3+	3+
URUOM	3+	3+	; 1 2+	3 2 1 ;	;	; 1	3	33-	3 2 1 ;	; 1
VEE/NAC	3+	3+	3+	3+	0	0	3	3+	3+	3+
YAVAROS	3	3	3+	3+	3+	3+	; 3	3 ;	3	3
ZAGROS	; 1 2	; 2 1	; 3	; 1 2	2+	2+	4	3+	3+	3+
ZARE	4	4	3+	3	3+	3+	3 3-	3+	3+	3+
ZARRIN	3+	3+	3+	3+	3+	3+	3	3+	3+	3+
