## Supplemental Table 5 for "Identification of novel leaf rust seedling resistance loci in Iranian bread wheat germplasm using genome-wide association mapping"

Identification of novel leaf rust seedling resistance loci in Iranian bread wheat germplasms using genome?wide association mapping
Journal of plant growth regulation
Saba Delfan
Mohammad Reza Bihamta_ Professor_ University of Tehran_Email: mrghanad@ut.ac.ir_
Seyed Taha Dadrezaei
Alireza Abbasi
Hadi Alipour
Jafargholi Imani
Karl-Heinz Kogel
Supplementary Table 5. Basic local alignment search tool results of significant markers for seedling resistance to Pt races in imputed datasets
Race	SNP	Sequence	Chr	Adjusted T. aestivum gene	Orthologous gene	ID (%)	Position (bp)	Molecular function	Biological process
TKTTT	rs17655	TGCAGCAGGAATCCCTCATGCTTGCGCGACACGGAGGGCACAACAGGACATCAACATAACCACA	1B	TraesCS1B02G328500	AET1Gv20755700	90	555,029,816-555,074,759	electron transfer activity	_
TKTTT	rs9361	TGCAGATGGAACAATCCTAGTGTTTGCAAGAAGAAAAGGATTTACCTCGAGGAGAGGAACTGTG	2D	TraesCS2D02G591000	_	100	646,592,448-646,595,303	nucleotide binding, protein kinase activity, ATP binding	protein phosphorylation
TKTTT	rs9362	TGCAGATGGAACAATCCTAGTGTTTGCAAGAAGAAAAGGATTTACCTCGAGGAGAGGAACTGTG	2D	TraesCS2D02G591000		100	646,592,448-646,595,303	nucleotide binding, protein kinase activity, ATP binding	protein phosphorylation
					_
TKTTT	rs44996	TGCAGGAGTGCCCAAGTCTCAGGAAATCACGGTGATCAGCCCCACCTGCGGAGTTTCACCATGA	2B	TraesCS2B02G518100	HORVU2Hr1G109390	100	712,828,911-712,830,350	protein binding	_
TKTTT	rs44997	TGCAGGAGTGCCCAAGTCTCAGGAAATCACGGTGATCAGCCCCACCTGCGGAGTTTCACCATGA	2B	TraesCS2B02G518100	HORVU2Hr1G109390	100	712,828,911-712,830,350	protein binding	_
TKTTT	rs57596	TGCAGTATTTCAAGTTTTCTGCCGTATTACTTGTAATGATCGTGCCCAAATATGCATATATACG	7A	TraesCS7A02G549200	TRITD7Av1G275440	98.4	723,275,296-723,280,279	catalytic activity, 1,4-alpha-glucan branching enzyme activity, hydrolase activity, hydrolyzing O-glycosyl compounds	carbohydrate metabolic process, glycogen biosynthetic process
TKTTT	rs11267	TGCAGCAACACGAAGATGACCGAGGCAACAAACAGCCAGCTCAATGGCTCTTGGAGCCATTCCA	1B	TraesCS1B02G024000	TRITD1Bv1G004470	100	11,406,806-11,409,406	monooxygenase activity, iron ion binding, oxidoreductase activity, acting on paired donors, with incorporation or reduction of molecular oxygen, heme binding	oxidation-reduction process
TKTTT	rs935	TGCAGAAATGATTTGGTTTTTAACAGAACAACAAATATTAATTTCTTACAGGTTATCTTCAGGG	1A	TraesCS1A02G023000	_	93.3	11,418,293-11,423,385	_	_
TKTTT	rs14431	TGCAGCACCGCCATCAGCGGGGTCTCCAGCCCGAACATCCTGGCCTCCATTCTCGCTCGCTGCT	3B	TraesCS3B02G131300	TRITD3Bv1G044370	98.4	113,512,069-113,512,557	protein self-association, unfolded protein binding	protein folding, response to heat, response to salt stress, response to hydrogen peroxide, protein complex oligomerization
TKTTT	rs1803	TGCAGAAGAGGCTTTTGTGGGAAAAGGACTTTATCTTAAGAGGTTGTCTTACCACGCCAAAGGG	1A	TraesCS1A02G025100	AET1Gv20054200	98.4	12,141,981-12,144,556	structural constituent of ribosome	translation
TKTTT	rs964	TGCAGAAATGTAGGGAAAGACTGCGTACTATAGACCCAAAGTGGTCCGACCCTTCCCCAGACCC	7D	TraesCS7D02G214000	TRITD7Bv1G049800	95.2	173,795,909-173,809,108	protein binding	_
TKTTT	rs13733	TGCAGCACAGGGCGCGGGACGAGCGGTGGACCGCAGCTGGGAGAGGACCAGCCCTTTGATGGGA	2A	TraesCS2A02G249700	AET2Gv20563000	92.9	376,081,680-376,086,742	hydrolase activity, acting on ester bonds	_
TKTTT	rs50429	TGCAGGGCCTGGATGGCCACCTTGATGTAGAAGGCGATAGGAGCCGAGATGGCGGCCAGCGGGT	7A	TraesCS7A02G010300	TRITD7Av1G001460	100	4,685,333-4,687,935	_	_
TKTTT	rs64504	TGCAGTTGTCATCCAACAACGTACGGCTGTCGTGTGGGCGAAAATCAGTTCGCCCACACGCGCG	2A	TraesCS2A02G270000	AET2Gv20606600	93.8	437,964,110-437,974,753	_	_
TKTTT	rs51675	TGCAGGGTCGCTGCTGTCGCACTCGGATGCGGTCTCCGCGGAGCCAGTCGACAGGTCGAACAGG	5B	TraesCS5B02G383200	_	92.6	562,074,884-562,097,365	_	_
TKTTT	rs47218	TGCAGGCCGAAAGACGAGGTCCATAGGCCAGTGGGTGCTCCGAGATCGGAAGAGCGGGATCACC	5B	TraesCS5B02G385300	AET5Gv20890600	88.1	564,988,305-564,994,038	_	_
TKTTT	rs54943	TGCAGGTTCCAGAGGGGGCTGAAGCGGAGACCCTTGGCGCTCATCAGGAAGCTGCGCAAGGCGG	1B	TraesCS1B02G339400	AET1Gv20789100	96.9	566,978,051-566,980,638	RNA binding, structural constituent of ribosome	_
TKTTT	rs9745	TGCAGATGTGGACTCCACTGGGGAAGGAGCGCGATGCTGAACGTATGTCTGAGGCCATGACGCG	4B	TraesCS4B02G359100	AET4Gv20829300	100	649,540,860-649,549,259	protein binding	_
TKTTT	rs32491	TGCAGCGGGAACATCACCCAGGGGACCACCTCCCTGTAGCAGATGCAGAACCTCGCGCCGAGAT	4B	TraesCS4B02G361000	AET4Gv20831100	100	650,696,121-650,699,080	_	_
TKTTT	rs51991	TGCAGGGTTCGCTCGTCGACGTCAACCCTTTGGAAGCGCAGCTCGAGCGCGGCATCCTTCTGGA	4A	TraesCS4A02G437000	_	96.9	706,836,464-706,838,783	ATP binding, ATPase activity	_
TKTTT	rs51992	TGCAGGGTTCGCTCGTCGACGTCAACCCTTTGGAAGCGCAGCTCGAGCGCGGCATCCTTCTGGA	4A	TraesCS4A02G437000	_	96.9	706,836,464-706,838,783	ATP binding, ATPase activity	_
TKTTT	rs36484	TGCAGCTCCCAGCCCAAAGGGGGAGCTGCTTATTTGGGCGCCTCTGCTCAAGCACCGAGATCGG	6B	TraesCS6B02G453300	TRITD6Bv1G223870	100	711,709,311-711,712,023	protein binding	_
TKTTT	rs44998	TGCAGGAGTGCCCAAGTCTCAGGAAATCACGGTGATCAGCCCCCACCTGCGGAGTTTCACCATG	2B	TraesCS2A02G489900	TRITD2Av1G267890	90.2	723,577,671-723,579,155	protein binding	_
TKTTT	rs44999	TGCAGGAGTGCCCAAGTCTCAGGAAATCACGGTGATCAGCCCCCACCTGCGGAGTTTCACCATG	2B	TraesCS2A02G489900	TRITD2Av1G267890	90.2	723,577,671-723,579,155	protein binding	_
TKTTT	rs10076	TGCAGATTCCTTCATATCGATCAAGTTCGAGGGCAACGGCACGGCAAGGTGGGTGGACAGCCAG	2A	TraesCS2A02G567400	AET2Gv21285800	93.8	766,158,200-766,159,089	_	_
TFTTT	rs22378	TGCAGCCATCCTGATGCTGATGCTCACCCTCCCGAGATCGGAAGAGCGGGATCACCGACTGCCC	3A	TraesCS3A02G046600	_	97.1	24,786,661-24,787,626	serine-type endopeptidase inhibitor activity	_
TFTTT	rs36084	TGCAGCTCATCTCCTTTGGCCGCGTGACGCACGGCGAGGGCGCAGCGGCCTCCCGCAGCTCTTG	5B	TraesCS5B02G273100	_	100	458,661,125-458,664,722	_	_
TFTTT	rs59576	TGCAGTCTGCATGAAAAGGAATAAAATAGGCAGGCACAAATAATTCTGGTAGCTATTGATTATA	2D	TraesCS2D02G479000	AET2Gv21056900	100	580,004,558-580,007,626	_	_
TFTTT	rs61015	TGCAGTGCTAGATTGCAGTTTATAATGTTTTTCCTTGCATGTTTAATCAACTTGTTTGTCCGTA	2A	TraesCS2A02G072700	AET2Gv20137100	100	32,266,421-32,272,626	nucleic acid binding, ATP binding, zinc ion binding, hydrolase activity, acting on acid anhydrides, in phosphorus-containing anhydrides	_
TFTTT	rs31749	TGCAGCGGCAGCGTCTTTGTGTCCTGTGTAGTCCTATGCCTAGCTCTGCTCGTCGTCGGGGCAA	6D	TraesCS6D02G011900	AET6Gv20016300	97.8	4,677,193-4,678,250	_	_
TFTTT	rs1798	TGCAGAAGAGGCCGAAGCCGCTGCGTCTGTTGCGGCCTTAGCCTGACCTATTGAAGGGTATGAT	5D	TraesCS5D02G361200	TRITD5Bv1G184840	98.4	440,730,133-440,736,488	_	_
TFTTT	rs45577	TGCAGGATGTGCTTTTGTCGGTGGCGACGAAGCTCACCGCCACAGAGGTATGGGACTCTCTGAA	2A	TraesCS2A02G332000	TRIUR3_01184	92.3	565,234,324-565,270,447	_	_
TFTTT	rs15492	TGCAGCACTCGAGCGAGCAAATGGAGTGGCTAGGCAGCCTCCTGGAGGCGCCAGGTACATGTCA	4A	TraesCS4A02G256700	TRITD4Av1G187920	100	569,477,140-569,484,723	DNA-binding transcription factor activity, RNA polymerase II-specific, DNA binding, DNA-binding transcription factor activity, sequence-specific DNA binding	, regulation of transcription by RNA polymerase II
TFTTT	rs46842	TGCAGGCCAGCCAAATTTATTGGCACGCGAACGGGAAAACGAACTGTTAAAATATCTGTAACTA	3B	TraesCS3B02G102600	TRITD3Bv1G028930	98.4	69,351,976-69,360,003	oxidoreductase activity	oxidation-reduction process
TFTTT	rs46843	TGCAGGCCAGCCAAATTTATTGGCACGCGAACGGGAAAACGAACTGTTAAAATATCTGTAACTA	3B	TraesCS3B02G102600	TRITD3Bv1G028930	98.4	69,351,976-69,360,003	oxidoreductase activity	oxidation-reduction process
TFTTT	rs53650	TGCAGGTGAAATTATATCTCTCCGATGGATGAAGAAATATTTACCTACACATCCATCGGCAGCG	2A	TraesCS2A02G443000	_	98.4	692,933,775-692,938,085	_	_
TKTTS	rs30128	TGCAGCGCCCCATCGAGCGGCTGCCGTCGCACCTCTCGTTGCAGCACCCGTGGCTGCCG	2B	TraesCS2B02G024000	TRITD2Bv1G004960	96.6	11,176,298-11,184,753	protein kinase activity, ATP binding	protein phosphorylation
TKTTS	rs42447	TGCAGGAACTCCGCGGGGTCGGGGATACCGTCGTAACGAGGAGGCAGATCCGAGATCGGAAGAG	7D	TraesCS7D02G282300	AET7Gv20691800	87.2	285,674,867-285,692,862	zinc ion binding	_
TKTTS	rs30157	TGCAGCGCCCGATCCCGCGGCGCCCAAGTCGGGAGCGGCGGGTGAAGGCGGGGCACCGAGATCG	5B	TraesCS5B02G185100	TRITD5Bv1G114160	96.4	336,399,461-336,411,200	nucleic acid binding	_
TKTTS	rs2768	TGCAGAATGAGACAAAAAAGGGAGACAAGAGTGAGAGCAGGCGGTAGAGCGGAGGTGGAGGCAA	7A	TraesCS7A02G082000	_	93.8	47,295,411-47,299,144	structural constituent of ribosome, 5S rRNA binding	translation
TKTTS	rs3229	TGCAGACACAAATATCTTCATGTATGCGGGGCTTAAATAATGGAAACGCATCTATTCACTCGTC	3B	TraesCS3B02G475400	AET3Gv20978700	100	723,990,347-723,994,099	metal ion binding	metal ion transport
TKTTS	rs28793	TGCAGCGAGCCCATCGCACTCGCCTCTCGCGCGGAACGGACCGCCGTGACGCCATTCGGACGGG	7B	TraesCS7B02G012700	AET7Gv20289100	100	8,880,922-8,889,623	_	_
TKTTS	rs8597	TGCAGATCGCGAGCGACACCGCTGAGTACAACGTCGGGGTCATCAACAACCTAAACAAGGGCAG	3D	TraesCS3D02G004900	AET3Gv20013100	98.4	1,889,301-1,890,762	enzyme inhibitor activity	_
TKTTS	rs5279	TGCAGAGAATTGCATTTAGATGGTTCAACTTCTTTATAGGGAAAATCAGGTATTGATTTTGATT	3B	TraesCS3B02G129000	TRITD3Bv1G043270	98.4	108,811,882-108,825,312	_	_
TKTTS	rs14431	TGCAGCACCGCCATCAGCGGGGTCTCCAGCCCGAACATCCTGGCCTCCATTCTCGCTCGCTGCT	3B	TraesCS3B02G131300	TRITD3Bv1G044370	98.4	113,512,069-113,512,557	protein self-association, unfolded protein binding	protein folding, response to heat, response to salt stress, response to hydrogen peroxide protein complex oligomerization
TKTTS	rs61978	TGCAGTGTAGTTGACTTGGGAGCGACAGCGGCAGGTGGGATGAGATCGATGCGGACGCTGAGGG	3A	TraesCS3A02G021100	TRIDC3AG001180	93.1	12,173,882-12,175,112	protein binding, zinc ion binding, transferase activity	ubiquitin-dependent protein catabolic process, multicellular organism development, protein ubiquitination,
TKTTS	rs37232	TGCAGCTCGATATATAGTTGCACAAATCGAATTATTCAAATGAGCAGCACATGAAACTGTGTTT	4B	TraesCS4B02G023300	TRITD4Bv1G006450	98.4	17,017,132-17,019,148	RNA polymerase II transcription regulatory region sequence-specific DNA binding, DNA binding, protein dimerization activity	positive regulation of transcription by RNA polymerase II
TKTTS	rs13455	TGCAGCACACAAGCATCCGTCCATTGGTCCTTCGCCGCGGAAAAGAAGGGGAATGCACAAAATT	2B	TraesCS2B02G209800	AET2Gv20380300	90.2	192,359,830-192,365,384	palmitoyltransferase activity	_
TKTTS	rs44775	TGCAGGAGGGCCGCGCGTTGTTCTTTCTCACTATGTTAGTCATGCAGCAGCAATGTACGTAAGT	2A	TraesCS2A02G220700	AET2Gv20470100	100	209,257,239-209,262,451	ionotropic glutamate receptor activity, ligand-gated ion channel activity,	_
TKTTS	rs1638	TGCAGAACTTGTAGAAACACTCAATGGTCGTGAACTCGGGCATGCGACCATAGTCTTCTCGTGA	2A	TraesCS2A02G237300	TRITD2Av1G113920	92.9	310,384,673-310,425,172	_	_
TKTTS	rs48785	TGCAGGCTATTGGGACCCACGGCGCTTCGCCCTTGACCCTTGGCTTCGCCTCAAAGCCAAGCCC	4A	TraesCS4A02G156500	TRITD4Av1G093030	92.1	312,669,507-312,708,877	cation transmembrane transporter activity, calcium:proton antiporter activity	cation transport, calcium ion transport, transmembrane transport,
TKTTS	rs7864	TGCAGATATGATGTAGTAGCCCGAATCCTATTAAGGCATGACCAATGCATAGCCTCAGGGTGAT	4A	TraesCS4A02G159500	TRITD4Av1G109260	94.3	340,492,209-340,508,791	_	_
TKTTS	rs44015	TGCAGGAGAGGGTCGCCCTGGGCAGGAGCGCGTGGATGCTGGCCGACTTCGTGATCCTCTTCCT	2B	TraesCS2B02G318100	AET2Gv20685000	100	453,814,716-453,818,361	cellulose synthase (UDP-forming) activity	cellulose biosynthetic process, cell wall organization
TKTTS	rs7450	TGCAGAGTTTCCCTCTAGATAGCAGCACAATCCCAAGCGCCAATCAAAGGCCATCATCACGAGA	6A	TraesCS6A02G293400	AET6Gv20735500	100	524,833,325-524,836,404	methyltransferase activity	_
TKTTS	rs7115	TGCAGAGTCACCTGCTCGAGTCGCCAAACACCGAACACAATGGGCACCTCGAAGTAGCAGCATC	2D	TraesCS2D02G448100	TRITD2Bv1G218270	97.6	557,920,128-557,950,465	protein binding	_
TKTTS	rs7116	TGCAGAGTCACCTGCTCGAGTCGCCAAACACCGAACACAATGGGCACCTCGAAGTAGCAGCATC	2D	TraesCS2D02G448100	TRITD2Bv1G218270	97.6	557,920,128-557,950,465	protein binding	_
TKTTS	rs23976	TGCAGCCCGCATAGCAGAGACGATCCAACCTTTCGAGTCAGAAGCTGGCAGAGGGTTGATGCAA	2B	TraesCS2B02G401600	AET2Gv20857000	84.5	570,069,656-570,089,570	hydrolase activity, hydrolyzing O-glycosyl compounds	carbohydrate metabolic process
TKTTS	rs65242	TGCAGTTTGTTTTCCTCTTCTTCTTCTCTTTCTTTTAATGGTGCTTGCAGCCTGACAAGGTATC	4A	TraesCS4A02G293100	AET4Gv20030900	98.4	595,374,835-595,376,926	_	_
TKTTS	rs19373	TGCAGCATCGCTCCTAGTGTGAAAAATGTTGATCATTTATTTTTAAGTTGATCATTGGCTGGCT	2B	TraesCS2B02G102800	_	100	63,840,097-63,847,586	_	_
TKTTS	rs17974	TGCAGCAGGGAGCAACGCGGAGTCTTGACGCACGGGAGCAGGAGCATGGTCGCGACGTGCTGGA	3A	TraesCS3A02G427000	TRIDC3BG068340	92.2	670,535,600-670,546,735	protein binding	_
TKTTS	rs17975	TGCAGCAGGGAGCAACGCGGAGTCTTGACGCACGGGAGCAGGAGCATGGTCGCGACGTGCTGGA	3A	TraesCS3A02G427000	TRIDC3BG068340	92.2	670,535,600-670,546,735	protein binding	_
TKTTS	rs32532	TGCAGCGGGAGCCTCTCGCCGCCGACTCCCAGCCCCGCCAAGCCCACGTAGTAGAAGCTCGGCT	2A	TraesCS2A02G554000	TRIDC2AG077670	98.4	759,221,402-759,234,846	aspartic-type endopeptidase activity	proteolysis
TKTTS	rs62999	TGCAGTTCAGTCCTCTAATCCACCACAAAATTGACCAGAGACCTGATCTTCTCTCTCTACCTCT	2A	TraesCS2A02G566100	TRITD2Bv1G264170	94.6	765,392,215-765,394,984	DNA binding	regulation of transcription, DNA-templated
TKTTS	rs26188	TGCAGCCTAATCAACGCTACCAAAGAGGTTGTACACTAATCGCCGCATTTTCCTCTTGATTCGA	3B	TraesCS3B02G600117	_	90	820,801,749-820,833,204	_	_
TKTTS	rs62693	TGCAGTTATAGCCAGGCCCATTGGTGGAGTCGAGGCAGTCGCTGTGATCACTGACACAGGCGTA	1B	TraesCS1B02G021800	TRIDC1AG001780	98.4	9,939,530-9,942,269	protein kinase activity, calcium ion binding, ATP binding, polysaccharide binding	protein phosphorylation
PDKTT	rs26180	TGCAGCCTAAGGGTATCTCCAGTTGCGCCCTCAACAGGTCCTTCCCAGGCGATTTTACCGCGCC	3A	TraesCS3A02G314400	TRITD3Av1G050240	86	555,322,013-555,339,501	_	_
PDKTT	rs59576	TGCAGTCTGCATGAAAAGGAATAAAATAGGCAGGCACAAATAATTCTGGTAGCTATTGATTATA	2D	TraesCS2D02G479000	AET2Gv21056900	100	580,004,558-580,007,626	_	_
PDKTT	rs30506	TGCAGCGCGAAGGCGAGAACTTTACGAGTCTCGAAGATCTCGGCCG	1A	TraesCS1A02G031900	TRIDC1AG003400	96.2	14,603,494-14,615,692	, protein kinase activity, protein binding, ATP binding	protein phosphorylation
PDKTT	rs45212	TGCAGGATCACCTCATTAGCGGCCATGATCCGTTTGAGGCAGAGCGTCTGTAGCGACGCCGAGA	2A	TraesCS2A02G075200	TRIDC2AG008380	92.1	33,334,002-33,340,397	transketolase activity, catalytic activity	_
PDKTT	rs58692	TGCAGTCCTACCAGGTCAGTACCACCACCATGTACCTACTGCTAAATCCGAGTGCAGTCAGTGT	4D	TraesCS4D02G350500	TRIDC4BG059620	100	502,708,408-502,712,304	hydrolase activity, hydrolyzing O-glycosyl compounds, beta-fructofuranosidase activity, hydrolase activity, hydrolase activity, acting on glycosyl bonds	carbohydrate metabolic process, metabolic process
PDKTT	rs47218	TGCAGGCCGAAAGACGAGGTCCATAGGCCAGTGGGTGCTCCGAGATCGGAAGAGCGGGATCACC	5B	TraesCS5B02G385300	AET5Gv20890600	88.1	564,988,305-564,994,038	_	_
PDKTT	rs53897	TGCAGGTGCAGGAGGCGCACTACAACTACAACAGCTTGATGTAGATGTATATATATGATGTAGA	6A	TraesCS6A02G378500	TRIDC6AG056340	98.4	599,259,305-599,261,866	DNA binding	regulation of transcription, DNA-templated
PDKTT	rs372	TGCAGAAACAATTCTGTCGCCGCCGCAGTGGTGTCCTCTGTGGCAGAAGAAACGCACGCCACGG	4A	TraesCS4A02G315100	TRITD4Av1G207340	98.4	605,559,706-605,576,513	protein kinase activity, ATP binding	protein phosphorylation
PDKTT	rs750	TGCAGAAAGTCATGCGTGGGACTGTGGGTTGCACGCGAAGCTGGGGTGATGTTGTATGTAGCAG	2B	TraesCS2B02G477000	AET2Gv21004300	100	673,959,200-673,961,799	_	_
PDKTT	rs60617	TGCAGTGCATCACCCTCGGCGTCGGAGGTACACGGTGACGTGTTCGTGTGCGAACAGATGGCAT	6B	TraesCS6B02G417300	_	96.2	689,197,969-689,222,878	protein kinase activity, ATP binding	protein phosphorylation
PDKTT	rs15009	TGCAGCACGCGAAACCCGCATCAGGACCCACGGGCGGAGCTAGCCGAGATCGGAAGAGCGGGAT	7A	TraesCS7A02G017500	TRITD7Av1G003720	100	7,586,504-7,592,996	_	_
PDKTT	rs7934	TGCAGATATTTGCGATATTTCACGTTGCGAGATGCCGTACGGCTTACCATTAGACTGCTTATTT	3A	TraesCS3A02G013400	TRIDC3AG001570	98.4	9,777,592-9,783,864	protein kinase activity, ATP binding	protein phosphorylation
PDTRR	rs15549	TGCAGCACTGCCCCAGTGCCCCCTTCTTTGCCTGTAGACAGACCTCTGCCCTCATTGTGTTGGG	7B	TraesCS7B02G277100	AET7Gv20921300	96.9	506,725,845-506,763,259	RNA binding, methyltransferase activity	RNA methylation
PDTRR	rs45577	TGCAGGATGTGCTTTTGTCGGTGGCGACGAAGCTCACCGCCACAGAGGTATGGGACTCTCTGAA	2A	TraesCS2A02G332000	AET2Gv21047700	92.3	565,234,324-565,270,447	_	_
PDTRR	rs7037	TGCAGAGTAAGTACATTTTCCTTTCTGGGATTAACAGTTAACACTAGATCAAGCTCTCTAACAG	2A	TraesCS2A02G473900	AET2Gv21047700	100	715,331,687-715,336,777	_	_
PDTRR	rs2598	TGCAGAATCATAAGCAACACCGAACATCTTGTCTGCAAGATCATGGCGCCTGTTAGCTACGATC	1B	TraesCS1B02G032200	TRIDC1BG003430	98.4	15,655,141-15,661,187	_	_
PDTRR	rs2599	TGCAGAATCATAAGCAACACCGAACATCTTGTCTGCAAGATCATGGCGCCTGTTAGCTACGATC	1B	TraesCS1B02G032200	TRIDC1BG003430	98.4	15,655,141-15,661,187	_	_
PDTRR	rs6122	TGCAGAGCGCGGCGGCGCCAAGCGCGCTGCGGGTGTCGAGACGGCCCACGATCTGGAGGATCAG	1B	TraesCS1B02G032200	TRIDC1BG003430	98.4	15,655,141-15,661,187	_
PDTRR	rs58948	TGCAGTCGATCGCACGTGCTCGACAGATATTTCAACAAATGACTACATACGGAACAAAATGAAT	7B	TraesCS7B02G129500	TRIDC7BG020140	91.2	154,810,137-154,819,493	protein tyrosine phosphatase activity, protein tyrosine/serine/threonine phosphatase activity, phosphatase activity	protein dephosphorylation, dephosphorylation,
PDTRR	rs60977	TGCAGTGCGTGGGCGCGGGCCAGGCGCTCACCGTGCTGAGCATGGCCGCGTCGTCCCTCGTGGA	7B	TraesCS7B02G020500	AET7Gv20313200	100	18,097,198-18,103,443	transmembrane transporter activity	transmembrane transport
PDTRR	rs36080	TGCAGCTCATCTCCTAGCTAGCTGCTCCATCAGTCCTTCCTTCCTCGTCGCTCCAATGGCGCAA	4B	TraesCS4B02G027100	AET4Gv20042100	100	20,583,065-20,588,655	lipase activity, hydrolase activity, acting on ester bonds	lipid metabolic process
PDTRR	rs61015	TGCAGTGCTAGATTGCAGTTTATAATGTTTTTCCTTGCATGTTTAATCAACTTGTTTGTCCGTA	2A	TraesCS2A02G072700	AET2Gv20137100	100	32,266,421-32,272,626	nucleic acid binding, ATP binding, zinc ion binding, hydrolase activity, acting on acid anhydrides, in phosphorus-containing anhydrides	_
PDTRR	rs45576	TGCAGGATGTGCTTTGTCGGTGGCGACGAAGCTCACCGCCACAGAGGTATGGGACTCTCTGAAG	2A	TraesCS2A02G332000	TRITD2Bv1G164960	92.3	565,234,324-565,270,447	_	_
PDTRR	rs31457	TGCAGCGGAGGAGCTGCGTTCGCTCGTCTAAATACCAAATTGGCTGCTATGTCTTTGCGTTGGG	3D	TraesCS3D02G464000	AET3Gv21048700	90.5	568,005,847-568,007,143	_	protein binding
PDTRR	rs52	TGCAGAAAAACTTATTGAGAGGGCACTGCACATATTCATTTCCATAGATTGGATGGAAGATTAT	2D	TraesCS2D02G555800	AET2Gv21217100	90.6	629,622,759-629,627,128	_	_
PDTRR	rs3882	TGCAGACCCTAAACCTTAAGGATAACTATTTGGGAGGGCAGCTGCCAGGTACCATCTCTCATTG	3A	TraesCS3A02G415000	TRIDC3BG066130	92.5	658,303,566-658,305,812	protein binding	_
PDTRR	rs54870	TGCAGGTTATTTTTCGTTGTACACACTCGCTTCGTACGTGGTCTACGCTACAACAGGCGGAGCA	5A	TraesCS5A02G524700	TRIDC5AG074360	93.9	685,432,302-685,442,014	DNA binding, protein kinase activity, ATP binding, carbohydrate binding	transcription, DNA-templated, regulation of transcription, DNA-templated, protein phosphorylation
PDTRR	rs28670	TGCAGCGAGACGTCGACGACCTCCACCTCGTAATAAAACGGCGTGCGGCGCCCGCCATTCACAT	3A	TraesCS3A02G006700	_	98.4	7,311,253-7,315,041	_	_
PDTRR	rs44444	TGCAGGAGCTGAGCAACGAGGCCACAGCCGCCGCAGAAAAGGAGTCCCTGAACGGCACACTGGC	6B	TraesCS6B02G444700	TRITD6Bv1G222800	96.4	707,024,659-707,027,710	thiol-dependent ubiquitin-specific protease activity	ubiquitin-dependent protein catabolic process, protein deubiquitination
PDTRR	rs36442	TGCAGCTCCATGTCGACCTCATCACCGCCGAGATCGGAAGAGCGGGATCACCGACTGCCCATAG	7B	TraesCS7B02G464700	TRITD7Bv1G226420	100	721,062,468-721,065,544	DNA-binding transcription factor activity	regulation of transcription, DNA-templated, positive regulation of transcription, DNA-templated
PDTRR	rs36443	TGCAGCTCCATGTCGACCTCATCACCGCCG	7B	TraesCS7B02G464700	TRITD7Bv1G226420	100	721,062,468-721,065,544	DNA-binding transcription factor activity	regulation of transcription, DNA-templated, positive regulation of transcription, DNA-templated
