## Supplemental Table 6 for "Identification of novel leaf rust seedling resistance loci in Iranian bread wheat germplasm using genome-wide association mapping"

Identification of novel leaf rust seedling resistance loci in Iranian bread wheat germplasms using genome?wide association mapping
Journal of plant growth regulation
Saba Delfan
Mohammad Reza Bihamta_ Professor_ University of Tehran_Email: mrghanad@ut.ac.ir_
� Seyed Taha Dadrezaei
Alireza Abbasi
Hadi Alipour
Jafargholi Imani
Karl-Heinz Kogel
Supplementary Table 6. Basic local alignment search tool results of significant markers for seedling resistance to Pt races in original datasets
Race	SNP	Sequence	chro	Adjusted T. aestivum gene	Orthologous gene	ID (%)	Position (bp)	Molecular function	Biological process
PKTTS	rs44015	TGCAGGAGAGGGTCGCCCTGGGCAGGAGCGCGTGGATGCTGGCCGACTTCGTGATCCTCTTCCT	2B	TraesCS2B02G318100	AET2Gv20685000	100	453,814,716-453,818,361	cellulose synthase (UDP-forming) activity	cellulose biosynthetic process, cell wall organization
PKTTT	rs4877	TGCAGACTGCACCGACAGAGATGAATATACAGTTTGCGGACGTACAGGAGAGGATGGCGGATCT	2B	TraesCS2B02G530800	TRIDC2BG076400	100	726,135,808-726,136,590	DNA binding, DNA-binding transcription factor activity	transcription, DNA-templated, regulation of transcription, DNA-templated
PKTTS	rs50412	TGCAGGGCCTGAGGAGACGCATCCAGGGCTTGTTCACGCGGCTGCATGCCATGATCGCCGAGCG	4A	TraesCS4A02G308600	TRITD4Av1G204300	98.4	602,248,669-602,250,750	monooxygenase activity, iron ion binding, heme binding, oxidoreductase activity, acting on paired donors, with incorporation or reduction of molecular oxygen	oxidation-reduction process
PFTTT	rs58692	TGCAGTCCTACCAGGTCAGTACCACCACCATGTACCTACTGCTAAATCCGAGTGCAGTCAGTGT	4D	TraesCS4D02G350500	TRITD5Av1G248570	100	502,708,408-502,712,304	hydrolase activity, hydrolyzing O-glycosyl compounds, beta-fructofuranosidase activity,hydrolase activity, hydrolase activity, acting on glycosyl bonds	carbohydrate metabolic process, metabolic process
